# Population structure and genetic diversity of *Salmonella* Typhimurium in avian hosts

**DOI:** 10.1101/2022.11.17.516949

**Authors:** Yezhi Fu, Nkuchia M. M’ikanatha, Edward G. Dudley

## Abstract

Within-host evolution of bacterial pathogens can lead to host-associated variants of the same species or serovar. Identification and characterization of closely related variants from diverse host species are crucial to public health and host-pathogen adaptation research. However, the work remained largely underexplored at a strain level until the advent of whole-genome sequencing (WGS). Here, we performed WGS-based subtyping and analyses of *Salmonella enterica* serovar Typhimurium (*n* = 787) from different wild birds across 18 countries over a 75-year period. We revealed seven avian host-associated *S.* Typhimurium variants/lineages. These lineages emerged globally over short timescales and presented genetic features distinct from *S.* Typhimurium lineages circulating among humans and domestic animals. We further showed that, in terms of virulence, host adaptation of these variants was driven by genome degradation. Our results provide a snapshot of the population structure and genetic diversity of *S.* Typhimurium within avian hosts. We also demonstrate the value of WGS-based subtyping and analyses in unravelling closely related variants at the strain level.
