## Supplemental Data 2 for "Population structure and genetic diversity of *Salmonella* Typhimurium in avian hosts"

### Sheet: Table S2
Supplementary Data 2: Metadata information of the filtered 207 Salmonella Typhimurium isolates from avian hosts used for cgSNP-based phylogenetic analysis and Bayesian inference.
Isolate name	Accesion number	Collection year	Continent	Location	Bird type	Source details	Sequence type	Lineage
01EB132SAL	ERR3850467	2001	Europe	France	Duck/goose	Duck	19	Duck/goose lineage
02EB7381SAL	ERR3850470	2002	Europe	France	Duck/goose	Duck	19	Duck/goose lineage
D198	SRR8189390	2012	Asia	China	Duck/goose	Duck	19	Duck/goose lineage
DTU2016_1384	ERR2023535	2014	Europe	Denmark	Duck/goose	Duck	19	Duck/goose lineage
DTU2016_1387	ERR2023538	2014	Europe	Denmark	Duck/goose	Duck	19	Duck/goose lineage
DTU2016_1391	ERR2023542	2014	Europe	Denmark	Duck/goose	Duck	19	Duck/goose lineage
DTU2016_1394	ERR2023545	2014	Europe	Denmark	Duck/goose	Duck	19	Duck/goose lineage
DTU2016_1395	ERR2023546	2014	Europe	Denmark	Duck/goose	Duck	19	Duck/goose lineage
DTU2016_1396	ERR2023547	2014	Europe	Denmark	Duck/goose	Duck	19	Duck/goose lineage
DTU2016_1397	ERR2023548	2014	Europe	Denmark	Duck/goose	Duck	19	Duck/goose lineage
DTU2016_1398	ERR2023549	2014	Europe	Denmark	Duck/goose	Duck	19	Duck/goose lineage
DTU2016_1402	ERR2023553	2014	Europe	Denmark	Duck/goose	Duck	19	Duck/goose lineage
DTU2016_1417	ERR2023568	2014	Europe	Denmark	Duck/goose	Duck	19	Duck/goose lineage
DTU2016_857	ERR2059903	2012	Europe	Germany	Duck/goose	Duck	19	Duck/goose lineage
DTU2016_860	ERR2059906	2012	Europe	Germany	Duck/goose	Duck	19	Duck/goose lineage
DTU2016_867	ERR2059913	2012	Europe	Germany	Duck/goose	Duck	19	Duck/goose lineage
DTU2016_880	ERR2059926	2012	Europe	Germany	Duck/goose	Duck	19	Duck/goose lineage
G059	SRR8189566	2012	Asia	China	Duck/goose	Goose	19	Duck/goose lineage
G061	SRR8189556	2012	Asia	China	Duck/goose	Goose	19	Duck/goose lineage
G064	SRR8189568	2012	Asia	China	Duck/goose	Goose	19	Duck/goose lineage
GW_S02341-09	ERR3864663	2009	Europe	England	Duck/goose	Duck	19	Duck/goose lineage
GW_S05712-08	ERR3864601	2008	Europe	England	Duck/goose	Duck	19	Duck/goose lineage
L-3130	DRR106894	1999	Asia	Japan	Duck/goose	Duck	19	Duck/goose lineage
ADRDL-894	SRR5350420	2016	North America	United States	Laridae	Gull	19	Larid lineage
PSU-2718	SRR12582963	1981	North America	United States	Laridae	Herring gull	19	Larid lineage
PSU-2720	SRR12583001	1981	North America	United States	Laridae	Herring gull	19	Larid lineage
PSU-2806	SRR12582951	1990	North America	United States	Laridae	Ring-billed gull	19	Larid lineage
PSU-2807	SRR12583010	1990	North America	United States	Laridae	Ring-billed gull	19	Larid lineage
PSU-2821	SRR12582997	2004	North America	United States	Laridae	Common tern	19	Larid lineage
PSU-2822	SRR12582996	2004	North America	United States	Laridae	Common tern	19	Larid lineage
PSU-2823	SRR12700707	2004	North America	United States	Laridae	Common tern	19	Larid lineage
PSU-2824	SRR12700696	2004	North America	United States	Laridae	Common tern	19	Larid lineage
PSU-2825	SRR12582995	2004	North America	United States	Laridae	Common tern	19	Larid lineage
PSU-2828	SRR12582992	2006	North America	United States	Laridae	Common tern	19	Larid lineage
PSU-2829	SRR12582991	2006	North America	United States	Laridae	Common tern	19	Larid lineage
PSU-2840	SRR12700667	2009	North America	United States	Laridae	Herring gull	19	Larid lineage
PSU-2853	SRR12700705	2013	North America	United States	Laridae	Laughing gull	19	Larid lineage
PSU-2856	SRR12700702	2014	North America	United States	Laridae	Common tern	19	Larid lineage
PSU-2859	SRR12700699	2015	North America	United States	Laridae	Herring gull	19	Larid lineage
PSU-2860	SRR12700698	2016	North America	United States	Laridae	Herring gull	19	Larid lineage
PSU-2861	SRR13061812	2016	North America	United States	Laridae	Common tern	19	Larid lineage
PSU-3336	SRR13208235	2017	North America	United States	Laridae	Ring-billed gull	19	Larid lineage
PSU-3339	SRR13208212	2016	North America	United States	Laridae	Ring-billed gull	19	Larid lineage
PSU-3341	SRR13208205	2015	North America	United States	Laridae	Ring-billed gull	19	Larid lineage
PSU-3361	SRR13208218	2018	North America	United States	Laridae	Franklins gull	19	Larid lineage
PSU-3365	SRR13208214	2015	North America	United States	Laridae	Ring-billed gull	19	Larid lineage
PSU-3368	SRR13208210	2018	North America	United States	Laridae	Laughing gull	19	Larid lineage
PSU-3376	SRR13209054	2016	North America	United States	Laridae	Franklins gull	19	Larid lineage
PSU-3380	SRR13209050	2015	North America	United States	Laridae	Ring-billed gull	19	Larid lineage
PSU-3386	SRR13209076	2015	North America	United States	Laridae	Ring-billed gull	19	Larid lineage
PSU-3387	SRR13209075	2014	North America	United States	Laridae	Ring-billed gull	19	Larid lineage
PSU-3391	SRR13209071	2013	North America	United States	Laridae	California gull	19	Larid lineage
PSU-3393	SRR13209068	2013	North America	United States	Laridae	Glaucous gull	19	Larid lineage
PSU-3394	SRR13209067	2012	North America	United States	Laridae	Ring-billed gull	19	Larid lineage
PSU-4753	SRR15110433	2014	North America	United States	Laridae	Gull, unidentified	19	Larid lineage
PSU-4758	SRR15110427	2014	North America	United States	Laridae	Caspian tern	19	Larid lineage
DT160_01	ERR1740480	2000	Oceania	New Zealand	Passeriformes	Passerine birds, not specified	19	Passerine lineage 1
DT160_02	ERR1740475	2007	Oceania	New Zealand	Passeriformes	Passerine birds, not specified	19	Passerine lineage 1
DT160_03	ERR1740470	2000	Oceania	New Zealand	Passeriformes	Passerine birds, not specified	19	Passerine lineage 1
DT160_04	ERR1740469	2006	Oceania	New Zealand	Passeriformes	Passerine birds, not specified	19	Passerine lineage 1
DT160_05	ERR1740468	2008	Oceania	New Zealand	Passeriformes	Passerine birds, not specified	19	Passerine lineage 1
DT160_06	ERR1740467	2003	Oceania	New Zealand	Passeriformes	Passerine birds, not specified	19	Passerine lineage 1
DT160_07	ERR1740466	2004	Oceania	New Zealand	Passeriformes	Passerine birds, not specified	19	Passerine lineage 1
DT160_08	ERR1740463	2003	Oceania	New Zealand	Passeriformes	Passerine birds, not specified	19	Passerine lineage 1
DT160_09	ERR1740457	2007	Oceania	New Zealand	Passeriformes	Passerine birds, not specified	19	Passerine lineage 1
DT160_10	ERR1740454	2003	Oceania	New Zealand	Passeriformes	Passerine birds, not specified	19	Passerine lineage 1
DT160_11	ERR1740449	2005	Oceania	New Zealand	Passeriformes	Passerine birds, not specified	19	Passerine lineage 1
DT160_12	ERR1740446	2001	Oceania	New Zealand	Passeriformes	Passerine birds, not specified	19	Passerine lineage 1
DT160_13	ERR1740442	2007	Oceania	New Zealand	Passeriformes	Passerine birds, not specified	19	Passerine lineage 1
DT160_14	ERR1740441	2009	Oceania	New Zealand	Passeriformes	Passerine birds, not specified	19	Passerine lineage 1
DT160_15	ERR1740436	2008	Oceania	New Zealand	Passeriformes	Passerine birds, not specified	19	Passerine lineage 1
DT160_16	ERR1740434	2002	Oceania	New Zealand	Passeriformes	Passerine birds, not specified	19	Passerine lineage 1
DT160_17	ERR1740433	2009	Oceania	New Zealand	Passeriformes	Passerine birds, not specified	19	Passerine lineage 1
DT160_18	ERR1740432	2004	Oceania	New Zealand	Passeriformes	Passerine birds, not specified	19	Passerine lineage 1
DT160_19	ERR1740431	2002	Oceania	New Zealand	Passeriformes	Passerine birds, not specified	19	Passerine lineage 1
DT160_20	ERR1740430	2002	Oceania	New Zealand	Passeriformes	Passerine birds, not specified	19	Passerine lineage 1
DT160_21	ERR1740425	2001	Oceania	New Zealand	Passeriformes	Passerine birds, not specified	19	Passerine lineage 1
DT160_22	ERR1740424	2001	Oceania	New Zealand	Passeriformes	Passerine birds, not specified	19	Passerine lineage 1
DT160_23	ERR1740420	2005	Oceania	New Zealand	Passeriformes	Passerine birds, not specified	19	Passerine lineage 1
DT160_24	ERR1740410	2005	Oceania	New Zealand	Passeriformes	Passerine birds, not specified	19	Passerine lineage 1
DT160_25	ERR1740409	2006	Oceania	New Zealand	Passeriformes	Passerine birds, not specified	19	Passerine lineage 1
NY_BAC0800001669	SRR949446	2008	North America	United States	Passeriformes	Common redpoll	19	Passerine lineage 1
PSU-2812	SRR12583006	1998	North America	United States	Passeriformes	Evening grosbeak	19	Passerine lineage 1
PSU-2813	SRR12583005	1998	North America	United States	Passeriformes	Redpoll	19	Passerine lineage 1
PSU-2814	SRR12583004	1998	North America	United States	Passeriformes	American goldfinch	19	Passerine lineage 1
PSU-2816	SRR12583002	1998	North America	United States	Passeriformes	White-throated sparrow	19	Passerine lineage 1
PSU-2817	SRR12700718	1998	North America	United States	Passeriformes	Redpoll	19	Passerine lineage 1
PSU-2819	SRR12582999	2000	North America	United States	Passeriformes	Gold finch	19	Passerine lineage 1
PSU-2835	SRR12927697	2009	North America	United States	Passeriformes	Purple finch	19	Passerine lineage 1
PSU-2838	SRR12927696	2009	North America	United States	Passeriformes	Pine siskin	19	Passerine lineage 1
PSU-2841	SRR12700666	2009	North America	United States	Passeriformes	House sparrow	19	Passerine lineage 1
PSU-2847	SRR12700712	2011	North America	United States	Passeriformes	House sparrow	19	Passerine lineage 1
PSU-2966	SRR12700692	1978	North America	United States	Passeriformes	House sparrow	19	Passerine lineage 1
PSU-3168	SRR12743063	1978	North America	United States	Passeriformes	House sparrow	19	Passerine lineage 1
PSU-3169	SRR13061811	1979	North America	United States	Passeriformes	House sparrow	19	Passerine lineage 1
PSU-3174	SRR12743058	1991	North America	United States	Passeriformes	Goldfinch	19	Passerine lineage 1
PSU-3234	SRR12927672	1992	North America	United States	Passeriformes	Cardinal	19	Passerine lineage 1
PSU-3235	SRR13061787	1992	North America	United States	Passeriformes	House sparrow	19	Passerine lineage 1
PSU-3236	SRR12927671	1992	North America	United States	Passeriformes	House sparrow	19	Passerine lineage 1
PSU-3253	SRR12927723	1991	North America	United States	Passeriformes	Brown-headed cowbird	19	Passerine lineage 1
PSU-3337	SRR13208234	2018	North America	United States	Passeriformes	Redpoll	19	Passerine lineage 1
PSU-3338	SRR13208223	2019	North America	United States	Passeriformes	Pine siskin	19	Passerine lineage 1
PSU-3340	SRR13208206	2016	North America	United States	Passeriformes	House sparrow	19	Passerine lineage 1
PSU-3346	SRR13208233	2016	North America	United States	Passeriformes	Red-winged blackbird	19	Passerine lineage 1
PSU-3353	SRR13208226	2015	North America	United States	Passeriformes	Red crossbill	19	Passerine lineage 1
PSU-3358	SRR13208221	2016	North America	United States	Passeriformes	Pine siskin	19	Passerine lineage 1
PSU-3359	SRR13208220	2015	North America	United States	Passeriformes	Red crossbill	19	Passerine lineage 1
PSU-3363	SRR13208216	2016	North America	United States	Passeriformes	Redpoll	19	Passerine lineage 1
PSU-3367	SRR13208211	2018	North America	United States	Passeriformes	Pine siskin	19	Passerine lineage 1
PSU-3374	SRR13209069	2018	North America	United States	Passeriformes	Redpoll	19	Passerine lineage 1
PSU-3377	SRR13209053	2016	North America	United States	Passeriformes	Pine siskin	19	Passerine lineage 1
PSU-3378	SRR13209052	2015	North America	United States	Passeriformes	Red crossbill	19	Passerine lineage 1
PSU-3379	SRR13209051	2015	North America	United States	Passeriformes	Red crossbill	19	Passerine lineage 1
PSU-3405	SRR13209057	2013	North America	United States	Passeriformes	Pine siskin	19	Passerine lineage 1
PSU-4760	SRR15110425	2012	North America	United States	Passeriformes	American goldfinch	19	Passerine lineage 1
054/01	ERR310919	2001	Europe	United Kingdom	Passeriformes	House sparrow	568	Passerine lineage 2
062/01	ERR310916	2001	Europe	United Kingdom	Passeriformes	European greenfinch	19	Passerine lineage 2
065/01	ERR310914	2001	Europe	United Kingdom	Passeriformes	House sparrow	19	Passerine lineage 2
100/01	ERR310918	2001	Europe	United Kingdom	Passeriformes	European greenfinch	19	Passerine lineage 2
108/01	ERR310912	2001	Europe	United Kingdom	Passeriformes	European greenfinch	568	Passerine lineage 2
132/06	ERR310915	2006	Europe	United Kingdom	Passeriformes	European greenfinch	568	Passerine lineage 2
1356/06	ERR310920	2006	Europe	United Kingdom	Passeriformes	House sparrow	19	Passerine lineage 2
1377/06	ERR310917	2006	Europe	United Kingdom	Passeriformes	House sparrow	568	Passerine lineage 2
1402/06	ERR310910	2006	Europe	United Kingdom	Passeriformes	European greenfinch	19	Passerine lineage 2
1422/05	ERR310910	2005	Europe	United Kingdom	Passeriformes	European greenfinch	568	Passerine lineage 2
20-SA01024-0	SRR14998771	2020	Europe	Germany	Passeriformes	Eurasian blue tit	19	Passerine lineage 2
S00228-16	ERR2208755	2016	Europe	United Kingdom	Passeriformes	Finch	19	Passerine lineage 2
STm_SE_01	ERR2617828	2016	Europe	Sweden	Passeriformes	Common redpoll	19	Passerine lineage 2
STm_SE_02	ERR2617829	2016	Europe	Sweden	Passeriformes	Common redpoll	19	Passerine lineage 2
STm_SE_03	ERR2617830	2016	Europe	Sweden	Passeriformes	Common redpoll	19	Passerine lineage 2
STm_SE_04	ERR2617831	2016	Europe	Sweden	Passeriformes	Common redpoll	19	Passerine lineage 2
STm_SE_05	ERR2617832	2016	Europe	Sweden	Passeriformes	Eurasian bullfinch	19	Passerine lineage 2
STm_SE_06	ERR2617833	2016	Europe	Sweden	Passeriformes	Eurasian bullfinch	19	Passerine lineage 2
STm_SE_08	ERR2617835	2016	Europe	Sweden	Passeriformes	Eurasian bullfinch	7075	Passerine lineage 2
STm_SE_09	ERR2617836	2016	Europe	Sweden	Passeriformes	Eurasian siskin	19	Passerine lineage 2
STm_SE_10	ERR2617837	2016	Europe	Sweden	Passeriformes	Eurasian siskin	19	Passerine lineage 2
STm_SE_11	ERR2617838	2016	Europe	Sweden	Passeriformes	Eurasian bullfinch	19	Passerine lineage 2
STm_SE_12	ERR2617839	2016	Europe	Sweden	Passeriformes	Eurasian bullfinch	19	Passerine lineage 2
STm_SE_13	ERR2617840	2016	Europe	Sweden	Passeriformes	Eurasian bullfinch	19	Passerine lineage 2
STm_SE_14	ERR2617841	2016	Europe	Sweden	Passeriformes	Eurasian bullfinch	19	Passerine lineage 2
STm_SE_15	ERR2617842	2016	Europe	Sweden	Passeriformes	Eurasian bullfinch	19	Passerine lineage 2
19-SA00095-0	SRR14998851	2018	Europe	Germany	Pigeon	Pigeon	19	Pigeon lineage 1
BD-OM-2007-03-001665	ERR3901180	2007	Europe	Northern Ireland	Pigeon	Pigeon	19	Pigeon lineage 1
BD-OM-2007-06-005890	ERR3901151	2007	Europe	Northern Ireland	Pigeon	Pigeon	19	Pigeon lineage 1
DT99_00_2143-sc-2010-05-07-2790	ERR019424	2000	Europe	United Kingdom	Pigeon	Pigeon	19	Pigeon lineage 1
GW_S04252-08	ERR4303274	2008	Europe	England	Pigeon	Pigeon	19	Pigeon lineage 1
H05	ERR4303410	2000	Europe	Germany	Pigeon	Pigeon	19	Pigeon lineage 1
H06	ERR4303504	2000	Europe	Germany	Pigeon	Pigeon	19	Pigeon lineage 1
H07	ERR4303407	2001	Europe	Germany	Pigeon	Pigeon	19	Pigeon lineage 1
IR_129/4	ERR2799533	2003	Europe	Czech Republic	Pigeon	Pigeon	19	Pigeon lineage 1
L03574-15	ERR2208744	2015	Europe	United Kingdom	Pigeon	Pigeon	19	Pigeon lineage 1
R33	ERR4303379	1988	Europe	Germany	Pigeon	Pigeon	19	Pigeon lineage 1
R34	ERR4303315	1992	Europe	Germany	Pigeon	Pigeon	19	Pigeon lineage 1
R35	ERR4303271	1994	Europe	Germany	Pigeon	Pigeon	19	Pigeon lineage 1
R36	ERR4303336	1994	Europe	Germany	Pigeon	Pigeon	19	Pigeon lineage 1
R38	ERR4303374	2000	Europe	Germany	Pigeon	Pigeon	19	Pigeon lineage 1
R39	ERR4303231	2000	Europe	Germany	Pigeon	Pigeon	19	Pigeon lineage 1
SO1491_06-sc-2010-09-20-980664	ERR028638	2006	Europe	United Kingdom	Pigeon	Pigeon	19	Pigeon lineage 1
10-03151-0	SRR14998926	2010	Europe	Germany	Pigeon	Pigeon	128	Pigeon lineage 2
12-00474-0	SRR14998914	2012	Europe	Germany	Pigeon	Pigeon	128	Pigeon lineage 2
14-SA00890-0	SRR14998906	2014	Europe	Germany	Pigeon	Pigeon	128	Pigeon lineage 2
16-SA02427-0	SRR14998891	2016	Europe	Germany	Pigeon	Pigeon	128	Pigeon lineage 2
17-SA00309-0	SRR14998880	2017	Europe	Germany	Pigeon	Pigeon	128	Pigeon lineage 2
19-SA00856-0	SRR14998848	2019	Europe	Germany	Pigeon	Pigeon	128	Pigeon lineage 2
20-SA01154-0	SRR14998769	2020	Europe	Germany	Pigeon	Pigeon	128	Pigeon lineage 2
20-SA01186-0	SRR14998765	2020	Europe	Germany	Pigeon	Pigeon	128	Pigeon lineage 2
GW_S04440-08	ERR4303298	2008	Europe	England	Pigeon	Pigeon	128	Pigeon lineage 2
H09	ERR4289763	2000	Europe	Germany	Pigeon	Pigeon	128	Pigeon lineage 2
H10	ERR4303406	2001	Europe	Germany	Pigeon	Pigeon	128	Pigeon lineage 2
L01490-15	ERR2208707	2015	Europe	United Kingdom	Pigeon	Pigeon	128	Pigeon lineage 2
L02155-15	ERR2208715	2015	Europe	United Kingdom	Pigeon	Pigeon	128	Pigeon lineage 2
LT6	ERR023807	1946	Europe	Sweden	Pigeon	Pigeon	128	Pigeon lineage 2
MOD1-6782-Pigeon	SRR6807976	1997	North America	United States	Pigeon	Pigeon	128	Pigeon lineage 2
R19	ERR4289791	2000	Europe	Germany	Pigeon	Pigeon	128	Pigeon lineage 2
S01226-16	ERR2208765	2016	Europe	United Kingdom	Pigeon	Pigeon	128	Pigeon lineage 2
S01658-15	ERR2208768	2015	Europe	United Kingdom	Pigeon	Pigeon	128	Pigeon lineage 2
S03056-16	ERR2208790	2016	Europe	United Kingdom	Pigeon	Pigeon	128	Pigeon lineage 2
SAL-17-VL-NY-NJ-0002	SRR6742533	2017	North America	United States	Pigeon	Pigeon	128	Pigeon lineage 2
STM213/94	ERR4303435	1994	Europe	Germany	Pigeon	Pigeon	128	Pigeon lineage 2
PSU-2843	SRR12700716	2010	North America	United States	Water bird	Double-crested cormorant	3719	Water bird lineage
PSU-2844	SRR12700715	2010	North America	United States	Water bird	Double-crested cormorant	99	Water bird lineage
PSU-2845	SRR12700714	2010	North America	United States	Water bird	Double-crested cormorant	99	Water bird lineage
PSU-2846	SRR12700713	2010	North America	United States	Water bird	Double-crested cormorant	99	Water bird lineage
PSU-2854	SRR12700704	2013	North America	United States	Water bird	Double-crested cormorant	99	Water bird lineage
PSU-2855	SRR12700703	2014	North America	United States	Water bird	Double-crested cormorant	99	Water bird lineage
PSU-2857	SRR12700701	2015	North America	United States	Water bird	Double-crested cormorant	99	Water bird lineage
PSU-2858	SRR12700700	2015	North America	United States	Water bird	Double-crested cormorant	99	Water bird lineage
PSU-2863	SRR12700695	2017	North America	United States	Water bird	Double-crested cormorant	99	Water bird lineage
PSU-3186	SRR12743047	1992	North America	United States	Water bird	Double-crested cormorant	3719	Water bird lineage
PSU-3187	SRR12743046	1992	North America	United States	Water bird	Double-crested cormorant	3719	Water bird lineage
PSU-3344	SRR13208202	2019	North America	United States	Water bird	Double-crested cormorant	99	Water bird lineage
PSU-3345	SRR13208201	2016	North America	United States	Water bird	Double-crested cormorant	99	Water bird lineage
PSU-3348	SRR13208231	2017	North America	United States	Water bird	Double-crested cormorant	99	Water bird lineage
PSU-3357	SRR13208222	2016	North America	United States	Water bird	Double-crested cormorant	99	Water bird lineage
PSU-3372	SRR13209048	2015	North America	United States	Water bird	Double-crested cormorant	99	Water bird lineage
PSU-3375	SRR13209058	2018	North America	United States	Water bird	Double-crested cormorant	99	Water bird lineage
PSU-3381	SRR13209049	2014	North America	United States	Water bird	Double-crested cormorant	99	Water bird lineage
PSU-3388	SRR13209074	2012	North America	United States	Water bird	Double-crested cormorant	99	Water bird lineage
PSU-3395	SRR13209066	2012	North America	United States	Water bird	Double-crested cormorant	99	Water bird lineage
PSU-3397	SRR13209065	2013	North America	United States	Water bird	Double-crested cormorant	99	Water bird lineage
PSU-3401	SRR13209062	2012	North America	United States	Water bird	Double-crested cormorant	99	Water bird lineage
PSU-3402	SRR13209061	2012	North America	United States	Water bird	Double-crested cormorant	99	Water bird lineage
PSU-3404	SRR13209059	2014	North America	United States	Water bird	Double-crested cormorant	99	Water bird lineage
PSU-3406	SRR13209056	2012	North America	United States	Water bird	Double-crested cormorant	99	Water bird lineage
PSU-3407	SRR13209055	2012	North America	United States	Water bird	Double-crested cormorant	99	Water bird lineage
PSU-4752	SRR15110434	2012	North America	United States	Water bird	Double-crested cormorant	99	Water bird lineage
PSU-4756	SRR15110429	2012	North America	United States	Water bird	Double-crested cormorant	3719	Water bird lineage
