## Supplemental Data 3 for "Population structure and genetic diversity of *Salmonella* Typhimurium in avian hosts"

### Sheet: Table S3
Supplementary Data 3: Metadata information of the 83 contextual Salmonella Typhimurium isolates from diverse hosts used in this study.
Isolate name	Accession number	Collection year	Continent	Country	Isolation source	Sequence type	Lineage
4582-1995	ERR028289	1995	Europe	United Kingdom	cattle	19	DT104
AHD39	SRR8435776	2014	North America	United States	human	19	DT104
CO95	ERR028656	NA	Europe	United Kingdom	NA	19	DT104
CVM N57842F	SRR3295919	2014	North America	United States	cattle	19	DT104
DT104 ref	GCF_000493675	NA	NA	NA	NA	19	DT104
L00961-04	ERR039367	2004	Europe	United Kingdom	pig	19	DT104
NY-N21	SRR1793245	2004	North America	United States	turkey	19	DT104
OSF013334	SRR1379621	2007	North America	United States	cattle	19	DT104
S00914-05	ERR028288	2005	Europe	United Kingdom	cattle	19	DT104
S04199-08	ERR029232	2008	Europe	United Kingdom	pig	19	DT104
S08300-02	ERR028299	2002	Europe	United Kingdom	pig	19	DT104
S4489-10	ERR038792	2010	Europe	United Kingdom	other	19	DT104
S5828-08	ERR038789	2008	Europe	United Kingdom	chicken	19	DT104
U302	ERR024401	2009	Europe	United Kingdom	human	19	DT104
1013-1997	ERR038760	1997	Europe	United Kingdom	pig	19	DT193
10177-1993	ERR038757	1993	Europe	United Kingdom	pig	19	DT193
10246-1993	ERR038758	1993	Europe	United Kingdom	cattle	19	DT193
10382-1995	ERR038759	1995	Europe	United Kingdom	cattle	19	DT193
11671-1996	ERR038761	1996	Europe	United Kingdom	cattle	19	DT193
1713-1998	ERR028294	1998	Europe	United Kingdom	cattle	19	DT193
4061-1997	ERR038762	1997	Europe	United Kingdom	pig	19	DT193
5102-1999	ERR039366	2004	Europe	United Kingdom	pig	19	DT193
8380-1996	ERR028316	1996	Europe	United Kingdom	pig	19	DT193
6164-1997	ERR029219	1997	Europe	United Kingdom	chicken	19	DT204
9115-1996	ERR028631	1996	Europe	United Kingdom	cattle	19	DT204
NY-30651	SRR1582184	2003	North America	United States	chicken	19	DT204
NY-swgs1129	SRR1266090	2008	North America	United States	cattle	19	DT204
R24 (DT204)	ERR4303294	1990	Europe	Germany	cattle	19	DT204
S09313-03	ERR029220	2003	Europe	United Kingdom	cattle	19	DT204
SL1344	GCF_000210855	1974	Europe	United Kingdom	NA	19	DT204
SR11-WT	ERR029226	NA	Europe	United Kingdom	NA	19	DT204
U276	ERR024409	2009	Europe	United Kingdom	human	19	DT204
A130 (ST313)	ERR023781	2001	Africa	Malawi	Human	313	ST313
FD01849139	ERR3636957	1976	Africa	Burkina Faso	Human	313	ST313
FD01849277	ERR3637030	2011	Africa	Central African Republic	Human	313	ST313
FD01849292	ERR3637044	2002	Africa	Senegal	Human	313	ST313
FD01849293	ERR3637045	2002	Africa	Mali	Human	313	ST313
FD01849298	ERR3637050	2001	Africa	Togo	Human	313	ST313
FR10241938	SRR12152359	2016	Europe	Malawi	Human	313	ST313
FR10241945	SRR12152372	2015	Europe	Malawi	Human	313	ST313
FR10241965	SRR12152329	2017	Europe	Malawi	Human	313	ST313
D23580 (ST313)	GCF_900538085	2004	Europe	Malawi	Human	313	ST313
1436	ERR161456	2011	Asia	Vietnam	human	34	ST34
1732	SRR2538287	2010	Oceania	Australia	human	34	ST34
1733	SRR2538288	2010	Oceania	Australia	human	34	ST34
20101	ERR161958	2009	Asia	Vietnam	human	34	ST34
2841/2	ERR056926	2009	Europe	Italy	human	34	ST34
3046/11	ERR056924	2008	Europe	Italy	cattle	34	ST34
4797-10	ERR038787	2010	Europe	United Kingdom	chicken	34	ST34
4824-10	ERR038786	2010	Europe	United Kingdom	pig	34	ST34
692/26	ERR056927	2008	Europe	Italy	pig	34	ST34
FSIS1503595	SRR3062675	2015	North America	United States	cattle	34	ST34
FSIS1503596	SRR3062671	2015	North America	United States	cattle	34	ST34
FSIS1504940	SRR3098263	2015	North America	United States	pig	34	ST34
L00041-09	ERR024954	2009	Europe	United Kingdom	dog	34	ST34
L01730-06	ERR039368	2006	Europe	United Kingdom	pig	34	ST34
PNUSAS001341	SRR3095251	2015	North America	United States	human	34	ST34
PNUSAS001408	SRR3098639	2015	North America	United States	human	34	ST34
S01364-10	ERR038785	2010	Europe	United Kingdom	cattle	34	ST34
S02909-08	ERR039369	2008	Europe	United Kingdom	pig	34	ST34
S03445-08	ERR038782	2008	Europe	United Kingdom	sheep	34	ST34
S05894-09	ERR039371	2009	Europe	United Kingdom	pig	34	ST34
SO4698-09	GCF_001540845	2009	NA	NA	NA	34	ST34
0610R7686	ERR4401439	2006	Europe	Denmark	human	19	U288
2015AM-0986	SRR5725231	2015	North America	United States	human	19	U288
JE_S09-001968	ERR4399478	2009	Europe	Ireland	pig	19	U288
L00056-15	SRR12073891	2015	Europe	United Kingdom	pig	19	U288
L00060-15	SRR12073887	2015	Europe	United Kingdom	pig	19	U288
L00066-07	SRR13277758	2007	Europe	United Kingdom	pig	19	U288
L00066-15	SRR12073883	2015	Europe	United Kingdom	pig	19	U288
L00626-14	SRR12073852	2014	Europe	United Kingdom	pig	19	U288
L00705-07	SRR13277754	2007	Europe	United Kingdom	pig	19	U288
S01252-10	SRR13277720	2010	Europe	United Kingdom	cattle	19	U288
S04709-15	SRR13277771	2015	Europe	United Kingdom	pig	19	U288
S04820-12	SRR13277772	2012	Europe	United Kingdom	pig	19	U288
S04868-15	SRR13277695	2015	Europe	United Kingdom	pig	19	U288
S04960-15	SRR13277774	2014	Europe	United Kingdom	pig	19	U288
S04979-14	SRR12073920	2014	Europe	United Kingdom	pig	19	U288
S05174-10	SRR13277775	2010	Europe	United Kingdom	pig	19	U288
S05484-08	SRR13277776	2008	Europe	United Kingdom	pig	19	U288
S05797-12	SRR13277777	2012	Europe	United Kingdom	pig	19	U288
S05870-14	SRR12073907	2014	Europe	United Kingdom	pig	19	U288
U288	GCF_000380325	NA	Europe	United Kingdom	pig	19	U288
