## Supplemental Data 4 for "Population structure and genetic diversity of *Salmonella* Typhimurium in avian hosts"

### Sheet: Table S4
Supplementary Data 4: Pangenome analysis of the 290 Salmonella Typhimurium isolates from avian hosts (n = 207) and other diverse hosts (n = 83).
Pangenome analysis of isolates from individual lineages and isolates from all lineages
Lineage	No. of core genes	No. of shoft core genes	No. of shell genes	No. of cloud genes
Passerine lineage 1	4147	161	259	159
Passerine lineage 2	4249	52	147	612
Larid lineage	4295	83	231	158
Duck/goose lineage	4268	89	224	485
Pigeon lineage 1	4357	0	162	61
Pigeon lineage 2	4368	49	63	212
Water bird lineage	4378	34	216	82
ST313 lineage	4210	0	461	383
DT204 complex	4285	0	303	289
U288 complex	4264	81	392	249
ST34 lineage	4261	128	195	744
DT193 comlex	4322	0	183	77
DT104 complex	4381	0	241	353
All lineages	3798	241	603	3645
Number of core genes shared by two Salmonella Typhimurium lineages
	Passerine lineage 1	Passerine lineage 2	Larid lineage	Duck/goose lineage	Pigeon lineage 1	Pigeon lineage 2	Water bird lineage	ST313 lineage	DT204 complex lineage	U288 complex lineage	ST34 lineage	DT193 complex lineage	DT104 complex lineage
Passerine lineage 1	4147	4052	4066	4061	4033	4083	4035	3908	3967	4000	3987	4055	4037
Passerine lineage 2	4052	4249	4112	4139	4149	4167	4074	3994	4073	4073	4067	4146	4126
Larid lineage	4066	4112	4295	4148	4193	4223	4176	4040	4099	4048	4027	4107	4107
Duck/goose lineage	4061	4139	4148	4268	4197	4207	4138	4044	4088	4094	4057	4142	4119
Pigeon lineage 1	4033	4149	4193	4197	4357	4269	4167	4134	4133	4070	4074	4149	4145
Pigeon lineage 2	4083	4167	4223	4207	4269	4368	4197	4109	4161	4101	4077	4174	4174
Water bird lineage	4035	4074	4176	4138	4167	4197	4378	4056	4122	4090	4033	4144	4126
ST313 lineage	3908	3994	4040	4044	4134	4109	4056	4210	4054	4017	3974	4058	4041
DT204 complex lineage	3967	4073	4099	4088	4133	4161	4122	4054	4285	4078	4040	4123	4098
U288 complex lineage	4000	4073	4048	4094	4070	4101	4090	4017	4078	4264	4038	4150	4145
ST34 lineage	3987	4067	4027	4057	4074	4077	4033	3974	4040	4038	4261	4098	4099
DT193 complex lineage	4055	4146	4107	4142	4149	4174	4144	4058	4123	4150	4098	4322	4193
DT104 complex lineage	4037	4126	4107	4119	4145	4174	4126	4041	4098	4145	4099	4193	4381
Number of unique core genes that one lineage differs another lineage (e.g., Passerine lineage 1 has 95 unique core genes relative to passerine lineage 2, while passeine lineage 2 has 197 unique core genes relative to passerine lineage 1).
	Passerine lineage 1	Passerine lineage 2	Larid lineage	Duck/goose lineage	Pigeon lineage 1	Pigeon lineage 2	Water bird lineage	ST313 lineage	DT204 complex lineage	U288 complex lineage	ST34 lineage	DT193 complex lineage	DT104 complex lineage
Passerine lineage 1	0	197	229	207	324	285	343	302	318	264	274	267	344
Passerine lineage 2	95	0	183	129	208	201	304	216	212	191	194	176	255
Larid lineage	81	137	0	120	164	145	202	170	186	216	234	215	274
Duck/goose lineage	86	110	147	0	160	161	240	166	197	170	204	180	262
Pigeon lineage 1	114	100	102	71	0	99	211	76	152	194	187	173	236
Pigeon lineage 2	64	82	72	61	88	0	181	101	124	163	184	148	207
Water bird lineage	112	175	119	130	190	171	0	154	163	174	228	178	255
ST313 lineage	239	255	255	224	223	259	322	0	231	247	287	264	340
DT204 complex lineage	180	176	196	180	224	207	256	156	0	186	221	199	283
U288 complex lineage	147	176	247	174	287	267	288	193	207	0	223	172	236
ST34 lineage	160	182	268	211	283	291	345	236	245	226	0	224	282
DT193 complex lineage	92	103	188	126	208	194	234	152	162	114	163	0	188
DT104 complex lineage	110	123	188	149	212	194	252	169	187	119	162	129	0
Average number of unique core genes in one lineage that differs other lineages
	Passerine lineage 1	Passerine lineage 2	Larid lineage	Duck/goose lineage	Pigeon lineage 1	Pigeon lineage 2	Water bird lineage	ST313 lineage	DT204 complex lineage	U288 complex lineage	ST34 lineage	DT193 complex lineage	DT104 complex lineage	All lineages
Average No. of unique core genes	123.333	151.333	182.833	148.5	214.25	206.167	264.833	174.25	198.667	188.667	213.417	193.75	263.5	194.115
Standard error	49.9	50.5	62.6	52.5	63.5	59.3	55.2	59.2	50.8	45.6	39.4	42.3	46.4
Pairwise comparison of individual lineages
Passerine lineage 1
Passerine lineage 1 x Passerine lineage 2
1	2	3
Core genes	(99% <= strains <= 100%)	4052
Soft core genes	(95% <= strains < 99%)	215
Shell genes	(15% <= strains < 95%)	363
Cloud genes	(0% <= strains < 15%)	791
Total genes	(0% <= strains <= 100%)	5421
				Passerine lineage 2
Passerine lineage 1 x Larid lineage				Passerine lineage 2 x Larid lineage
1	2	3		1	2	3
Core genes	(99% <= strains <= 100%)	4066		Core genes	(99% <= strains <= 100%)	4112
Soft core genes	(95% <= strains < 99%)	199		Soft core genes	(95% <= strains < 99%)	137
Shell genes	(15% <= strains < 95%)	410		Shell genes	(15% <= strains < 95%)	405
Cloud genes	(0% <= strains < 15%)	287		Cloud genes	(0% <= strains < 15%)	790
Total genes	(0% <= strains <= 100%)	4962		Total genes	(0% <= strains <= 100%)	5444
								Larid lineage
Passerine lineage 1 x Duck/goose lineage				Passerine lineage 2 x Duck/goose lineage				Larid lineage x Duck/goose lineage
1	2	3		1	2	3		1	2	3
Core genes	(99% <= strains <= 100%)	4061		Core genes	(99% <= strains <= 100%)	4139		Core genes	(99% <= strains <= 100%)	4148
Soft core genes	(95% <= strains < 99%)	185		Soft core genes	(95% <= strains < 99%)	104		Soft core genes	(95% <= strains < 99%)	186
Shell genes	(15% <= strains < 95%)	437		Shell genes	(15% <= strains < 95%)	406		Shell genes	(15% <= strains < 95%)	351
Cloud genes	(0% <= strains < 15%)	632		Cloud genes	(0% <= strains < 15%)	1141		Cloud genes	(0% <= strains < 15%)	626
Total genes	(0% <= strains <= 100%)	5315		Total genes	(0% <= strains <= 100%)	5790		Total genes	(0% <= strains <= 100%)	5311
												Duck/goose lineage
Passerine lineage 1 x Pigeon lineage 1				Passerine lineage 2 x Pigeon lineage 1				Larid lineage x Pigeon lineage 1				Duck/goose lineage x Pigeon lineage 1
1	2	3		1	2	3		1	2	3		1	2	3
Core genes	(99% <= strains <= 100%)	4033		Core genes	(99% <= strains <= 100%)	4149		Core genes	(99% <= strains <= 100%)	4193		Core genes	(99% <= strains <= 100%)	4197
Soft core genes	(95% <= strains < 99%)	237		Soft core genes	(95% <= strains < 99%)	120		Soft core genes	(95% <= strains < 99%)	169		Soft core genes	(95% <= strains < 99%)	153
Shell genes	(15% <= strains < 95%)	386		Shell genes	(15% <= strains < 95%)	345		Shell genes	(15% <= strains < 95%)	306		Shell genes	(15% <= strains < 95%)	277
Cloud genes	(0% <= strains < 15%)	222		Cloud genes	(0% <= strains < 15%)	708		Cloud genes	(0% <= strains < 15%)	241		Cloud genes	(0% <= strains < 15%)	530
Total genes	(0% <= strains <= 100%)	4878		Total genes	(0% <= strains <= 100%)	5322		Total genes	(0% <= strains <= 100%)	4909		Total genes	(0% <= strains <= 100%)	5157
																Pigeon lineage 1
Passerine lineage 1 x Pigeon lineage 2				Passerine lineage 2 x Pigeon lineage 2				Larid lineage x Pigeon lineage 2				Duck/goose lineage x Pigeon lineage 2				Pigeon lineage 1 x Pigeon lineage 2
1	2	3		1	2	3		1	2	3		1	2	3		1	2	3
Core genes	(99% <= strains <= 100%)	4083		Core genes	(99% <= strains <= 100%)	4167		Core genes	(99% <= strains <= 100%)	4223		Core genes	(99% <= strains <= 100%)	4207		Core genes	(99% <= strains <= 100%)	4269
Soft core genes	(95% <= strains < 99%)	193		Soft core genes	(95% <= strains < 99%)	97		Soft core genes	(95% <= strains < 99%)	131		Soft core genes	(95% <= strains < 99%)	145		Soft core genes	(95% <= strains < 99%)	104
Shell genes	(15% <= strains < 95%)	325		Shell genes	(15% <= strains < 95%)	305		Shell genes	(15% <= strains < 95%)	257		Shell genes	(15% <= strains < 95%)	244		Shell genes	(15% <= strains < 95%)	175
Cloud genes	(0% <= strains < 15%)	371		Cloud genes	(0% <= strains < 15%)	864		Cloud genes	(0% <= strains < 15%)	404		Cloud genes	(0% <= strains < 15%)	589		Cloud genes	(0% <= strains < 15%)	274
Total genes	(0% <= strains <= 100%)	4972		Total genes	(0% <= strains <= 100%)	5433		Total genes	(0% <= strains <= 100%)	5015		Total genes	(0% <= strains <= 100%)	5185		Total genes	(0% <= strains <= 100%)	4822
																				Pigeon lineage 2
Passerine lineage 1 x Water bird lineage				Passerine lineage 2 x Water bird lineage				Larid lineage x Water bird lineage				Duck/goose lineage x Water bird lineage				Pigeon lineage 1 x Water bird lineage				Pigeon lineage 2 x Water bird lineage
1	2	3		1	2	3		1	2	3		1	2	3		1	2	3		1	2	3
Core genes	(99% <= strains <= 100%)	4035		Core genes	(99% <= strains <= 100%)	4074		Core genes	(99% <= strains <= 100%)	4176		Core genes	(99% <= strains <= 100%)	4138		Core genes	(99% <= strains <= 100%)	4167		Core genes	(99% <= strains <= 100%)	4197
Soft core genes	(95% <= strains < 99%)	141		Soft core genes	(95% <= strains < 99%)	88		Soft core genes	(95% <= strains < 99%)	99		Soft core genes	(95% <= strains < 99%)	148		Soft core genes	(95% <= strains < 99%)	125		Soft core genes	(95% <= strains < 99%)	89
Shell genes	(15% <= strains < 95%)	528		Shell genes	(15% <= strains < 95%)	514		Shell genes	(15% <= strains < 95%)	464		Shell genes	(15% <= strains < 95%)	438		Shell genes	(15% <= strains < 95%)	431		Shell genes	(15% <= strains < 95%)	330
Cloud genes	(0% <= strains < 15%)	262		Cloud genes	(0% <= strains < 15%)	803		Cloud genes	(0% <= strains < 15%)	280		Cloud genes	(0% <= strains < 15%)	604		Cloud genes	(0% <= strains < 15%)	178		Cloud genes	(0% <= strains < 15%)	369
Total genes	(0% <= strains <= 100%)	4966		Total genes	(0% <= strains <= 100%)	5479		Total genes	(0% <= strains <= 100%)	5019		Total genes	(0% <= strains <= 100%)	5328		Total genes	(0% <= strains <= 100%)	4901		Total genes	(0% <= strains <= 100%)	4985
																								Water bird lineage
Passerine lineage 1 x ST313 lineage				Passerine lineage 2 x ST313 lineage				Larid lineage x ST313 lineage				Duck/goose lineage x ST313 lineage				Pigeon lineage 1 x ST313 lineage				Pigeon lineage 2 x ST313 lineage				Water bird lineage x ST313 lineage
1	2	3		1	2	3		1	2	3		1	2	3		1	2	3		1	2	3		1	2	3
Core genes	(99% <= strains <= 100%)	3908		Core genes	(99% <= strains <= 100%)	3994		Core genes	(99% <= strains <= 100%)	4040		Core genes	(99% <= strains <= 100%)	4044		Core genes	(99% <= strains <= 100%)	4134		Core genes	(99% <= strains <= 100%)	4109		Core genes	(99% <= strains <= 100%)	4056
Soft core genes	(95% <= strains < 99%)	314		Soft core genes	(95% <= strains < 99%)	202		Soft core genes	(95% <= strains < 99%)	269		Soft core genes	(95% <= strains < 99%)	212		Soft core genes	(95% <= strains < 99%)	157		Soft core genes	(95% <= strains < 99%)	203		Soft core genes	(95% <= strains < 99%)	145
Shell genes	(15% <= strains < 95%)	357		Shell genes	(15% <= strains < 95%)	464		Shell genes	(15% <= strains < 95%)	404		Shell genes	(15% <= strains < 95%)	470		Shell genes	(15% <= strains < 95%)	383		Shell genes	(15% <= strains < 95%)	316		Shell genes	(15% <= strains < 95%)	578
Cloud genes	(0% <= strains < 15%)	683		Cloud genes	(0% <= strains < 15%)	1058		Cloud genes	(0% <= strains < 15%)	587		Cloud genes	(0% <= strains < 15%)	741		Cloud genes	(0% <= strains < 15%)	496		Cloud genes	(0% <= strains < 15%)	582		Cloud genes	(0% <= strains < 15%)	566
Total genes	(0% <= strains <= 100%)	5262		Total genes	(0% <= strains <= 100%)	5718		Total genes	(0% <= strains <= 100%)	5300		Total genes	(0% <= strains <= 100%)	5467		Total genes	(0% <= strains <= 100%)	5170		Total genes	(0% <= strains <= 100%)	5210		Total genes	(0% <= strains <= 100%)	5345
																												ST313 lineage
Passerine lineage 1 x DT204 complex lineage				Passerine lineage 2 x DT204 complex lineage				Larid lineage x DT204 complex lineage				Duck/goose lineage x DT204 complex lineage				Pigeon lineage 1 x DT204 complex lineage				Pigeon lineage 2 x DT204 complex lineage				Water bird lineage x DT204 complex lineage				ST313 lineage x DT204 complex lineage
1	2	3		1	2	3		1	2	3		1	2	3		1	2	3		1	2	3		1	2	3		1	2	3
Core genes	(99% <= strains <= 100%)	3967		Core genes	(99% <= strains <= 100%)	4073		Core genes	(99% <= strains <= 100%)	4099		Core genes	(99% <= strains <= 100%)	4088		Core genes	(99% <= strains <= 100%)	4133		Core genes	(99% <= strains <= 100%)	4161		Core genes	(99% <= strains <= 100%)	4122		Core genes	(99% <= strains <= 100%)	4054
Soft core genes	(95% <= strains < 99%)	281		Soft core genes	(95% <= strains < 99%)	159		Soft core genes	(95% <= strains < 99%)	243		Soft core genes	(95% <= strains < 99%)	185		Soft core genes	(95% <= strains < 99%)	209		Soft core genes	(95% <= strains < 99%)	180		Soft core genes	(95% <= strains < 99%)	115		Soft core genes	(95% <= strains < 99%)	0
Shell genes	(15% <= strains < 95%)	322		Shell genes	(15% <= strains < 95%)	397		Shell genes	(15% <= strains < 95%)	333		Shell genes	(15% <= strains < 95%)	365		Shell genes	(15% <= strains < 95%)	258		Shell genes	(15% <= strains < 95%)	212		Shell genes	(15% <= strains < 95%)	495		Shell genes	(15% <= strains < 95%)	689
Cloud genes	(0% <= strains < 15%)	524		Cloud genes	(0% <= strains < 15%)	930		Cloud genes	(0% <= strains < 15%)	451		Cloud genes	(0% <= strains < 15%)	704		Cloud genes	(0% <= strains < 15%)	411		Cloud genes	(0% <= strains < 15%)	484		Cloud genes	(0% <= strains < 15%)	411		Cloud genes	(0% <= strains < 15%)	543
Total genes	(0% <= strains <= 100%)	5094		Total genes	(0% <= strains <= 100%)	5559		Total genes	(0% <= strains <= 100%)	5126		Total genes	(0% <= strains <= 100%)	5342		Total genes	(0% <= strains <= 100%)	5011		Total genes	(0% <= strains <= 100%)	5037		Total genes	(0% <= strains <= 100%)	5143		Total genes	(0% <= strains <= 100%)	5286
																																DT204 complex lineage
Passerine lineage 1 x U288 complex lineage				Passerine lineage 2 x U288 complex lineage				Larid lineage x U288 complex lineage				Duck/goose lineage x U288 complex lineage				Pigeon lineage 1 x U288 complex lineage				Pigeon lineage 2 x U288 complex lineage				Water bird lineage x U288 complex lineage				ST313 lineage x U288 complex lineage				DT204 complex lineage x U288 complex lineage
1	2	3		1	2	3		1	2	3		1	2	3		1	2	3		1	2	3		1	2	3		1	2	3		1	2	3
Core genes	(99% <= strains <= 100%)	4000		Core genes	(99% <= strains <= 100%)	4073		Core genes	(99% <= strains <= 100%)	4048		Core genes	(99% <= strains <= 100%)	4094		Core genes	(99% <= strains <= 100%)	4070		Core genes	(99% <= strains <= 100%)	4101		Core genes	(99% <= strains <= 100%)	4090		Core genes	(99% <= strains <= 100%)	4017		Core genes	(99% <= strains <= 100%)	4078
Soft core genes	(95% <= strains < 99%)	180		Soft core genes	(95% <= strains < 99%)	114		Soft core genes	(95% <= strains < 99%)	151		Soft core genes	(95% <= strains < 99%)	94		Soft core genes	(95% <= strains < 99%)	119		Soft core genes	(95% <= strains < 99%)	115		Soft core genes	(95% <= strains < 99%)	94		Soft core genes	(95% <= strains < 99%)	163		Soft core genes	(95% <= strains < 99%)	115
Shell genes	(15% <= strains < 95%)	543		Shell genes	(15% <= strains < 95%)	542		Shell genes	(15% <= strains < 95%)	585		Shell genes	(15% <= strains < 95%)	567		Shell genes	(15% <= strains < 95%)	554		Shell genes	(15% <= strains < 95%)	475		Shell genes	(15% <= strains < 95%)	587		Shell genes	(15% <= strains < 95%)	650		Shell genes	(15% <= strains < 95%)	562
Cloud genes	(0% <= strains < 15%)	513		Cloud genes	(0% <= strains < 15%)	991		Cloud genes	(0% <= strains < 15%)	504		Cloud genes	(0% <= strains < 15%)	730		Cloud genes	(0% <= strains < 15%)	411		Cloud genes	(0% <= strains < 15%)	503		Cloud genes	(0% <= strains < 15%)	471		Cloud genes	(0% <= strains < 15%)	621		Cloud genes	(0% <= strains < 15%)	564
Total genes	(0% <= strains <= 100%)	5236		Total genes	(0% <= strains <= 100%)	5720		Total genes	(0% <= strains <= 100%)	5288		Total genes	(0% <= strains <= 100%)	5485		Total genes	(0% <= strains <= 100%)	5154		Total genes	(0% <= strains <= 100%)	5194		Total genes	(0% <= strains <= 100%)	5242		Total genes	(0% <= strains <= 100%)	5451		Total genes	(0% <= strains <= 100%)	5319
																																				U288 complex lineage
Passerine lineage 1 x ST34 lineage				Passerine lineage 2 x ST34 lineage				Larid lineage x ST34 lineage				Duck/goose lineage x ST34 lineage				Pigeon lineage 1 x ST34 lineage				Pigeon lineage 2 x ST34 lineage				Water bird lineage x ST34 lineage				ST313 lineage x ST34 lineage				DT204 complex lineage x ST34 lineage				U288 complex lineage x ST34 lineage
1	2	3		1	2	3		1	2	3		1	2	3		1	2	3		1	2	3		1	2	3		1	2	3		1	2	3		1	2	3
Core genes	(99% <= strains <= 100%)	3987		Core genes	(99% <= strains <= 100%)	4067		Core genes	(99% <= strains <= 100%)	4027		Core genes	(99% <= strains <= 100%)	4057		Core genes	(99% <= strains <= 100%)	4074		Core genes	(99% <= strains <= 100%)	4077		Core genes	(99% <= strains <= 100%)	4033		Core genes	(99% <= strains <= 100%)	3974		Core genes	(99% <= strains <= 100%)	4040		Core genes	(99% <= strains <= 100%)	4038
Soft core genes	(95% <= strains < 99%)	220		Soft core genes	(95% <= strains < 99%)	129		Soft core genes	(95% <= strains < 99%)	146		Soft core genes	(95% <= strains < 99%)	125		Soft core genes	(95% <= strains < 99%)	94		Soft core genes	(95% <= strains < 99%)	122		Soft core genes	(95% <= strains < 99%)	101		Soft core genes	(95% <= strains < 99%)	145		Soft core genes	(95% <= strains < 99%)	124		Soft core genes	(95% <= strains < 99%)	128
Shell genes	(15% <= strains < 95%)	640		Shell genes	(15% <= strains < 95%)	519		Shell genes	(15% <= strains < 95%)	690		Shell genes	(15% <= strains < 95%)	669		Shell genes	(15% <= strains < 95%)	648		Shell genes	(15% <= strains < 95%)	571		Shell genes	(15% <= strains < 95%)	724		Shell genes	(15% <= strains < 95%)	787		Shell genes	(15% <= strains < 95%)	670		Shell genes	(15% <= strains < 95%)	736
Cloud genes	(0% <= strains < 15%)	928		Cloud genes	(0% <= strains < 15%)	1425		Cloud genes	(0% <= strains < 15%)	919		Cloud genes	(0% <= strains < 15%)	1046		Cloud genes	(0% <= strains < 15%)	836		Cloud genes	(0% <= strains < 15%)	908		Cloud genes	(0% <= strains < 15%)	903		Cloud genes	(0% <= strains < 15%)	1086		Cloud genes	(0% <= strains < 15%)	978		Cloud genes	(0% <= strains < 15%)	944
Total genes	(0% <= strains <= 100%)	5775		Total genes	(0% <= strains <= 100%)	6140		Total genes	(0% <= strains <= 100%)	5782		Total genes	(0% <= strains <= 100%)	5897		Total genes	(0% <= strains <= 100%)	5652		Total genes	(0% <= strains <= 100%)	5678		Total genes	(0% <= strains <= 100%)	5761		Total genes	(0% <= strains <= 100%)	5992		Total genes	(0% <= strains <= 100%)	5812		Total genes	(0% <= strains <= 100%)	5846
																																								ST34 lineage
Passerine lineage 1 x DT193 complex lineage				Passerine lineage 2 x DT193 complex lineage				Larid lineage x DT193 complex lineage				Duck/goose lineage x DT193 complex lineage				Pigeon lineage 1 x DT193 complex lineage				Pigeon lineage 2 x DT193 complex lineage				Water bird lineage x DT193 complex lineage				ST313 lineage x DT193 complex lineage				DT204 complex lineage x DT193 complex lineage				U288 complex lineage x DT193 complex lineage				ST34 lineage x DT193 complex lineage
1	2	3		1	2	3		1	2	3		1	2	3		1	2	3		1	2	3		1	2	3		1	2	3		1	2	3		1	2	3		1	2	3
Core genes	(99% <= strains <= 100%)	4055		Core genes	(99% <= strains <= 100%)	4146		Core genes	(99% <= strains <= 100%)	4107		Core genes	(99% <= strains <= 100%)	4142		Core genes	(99% <= strains <= 100%)	4149		Core genes	(99% <= strains <= 100%)	4174		Core genes	(99% <= strains <= 100%)	4144		Core genes	(99% <= strains <= 100%)	4058		Core genes	(99% <= strains <= 100%)	4123		Core genes	(99% <= strains <= 100%)	4150		Core genes	(99% <= strains <= 100%)	4098
Soft core genes	(95% <= strains < 99%)	167		Soft core genes	(95% <= strains < 99%)	55		Soft core genes	(95% <= strains < 99%)	203		Soft core genes	(95% <= strains < 99%)	52		Soft core genes	(95% <= strains < 99%)	107		Soft core genes	(95% <= strains < 99%)	77		Soft core genes	(95% <= strains < 99%)	68		Soft core genes	(95% <= strains < 99%)	0		Soft core genes	(95% <= strains < 99%)	0		Soft core genes	(95% <= strains < 99%)	71		Soft core genes	(95% <= strains < 99%)	53
Shell genes	(15% <= strains < 95%)	350		Shell genes	(15% <= strains < 95%)	419		Shell genes	(15% <= strains < 95%)	370		Shell genes	(15% <= strains < 95%)	473		Shell genes	(15% <= strains < 95%)	385		Shell genes	(15% <= strains < 95%)	343		Shell genes	(15% <= strains < 95%)	507		Shell genes	(15% <= strains < 95%)	681		Shell genes	(15% <= strains < 95%)	547		Shell genes	(15% <= strains < 95%)	491		Shell genes	(15% <= strains < 95%)	679
Cloud genes	(0% <= strains < 15%)	309		Cloud genes	(0% <= strains < 15%)	726		Cloud genes	(0% <= strains < 15%)	232		Cloud genes	(0% <= strains < 15%)	555		Cloud genes	(0% <= strains < 15%)	128		Cloud genes	(0% <= strains < 15%)	275		Cloud genes	(0% <= strains < 15%)	153		Cloud genes	(0% <= strains < 15%)	457		Cloud genes	(0% <= strains < 15%)	342		Cloud genes	(0% <= strains < 15%)	390		Cloud genes	(0% <= strains < 15%)	786
Total genes	(0% <= strains <= 100%)	4881		Total genes	(0% <= strains <= 100%)	5346		Total genes	(0% <= strains <= 100%)	4912		Total genes	(0% <= strains <= 100%)	5222		Total genes	(0% <= strains <= 100%)	4769		Total genes	(0% <= strains <= 100%)	4869		Total genes	(0% <= strains <= 100%)	4872		Total genes	(0% <= strains <= 100%)	5196		Total genes	(0% <= strains <= 100%)	5012		Total genes	(0% <= strains <= 100%)	5102		Total genes	(0% <= strains <= 100%)	5616
																																												DT193 complex lineage
Passerine lineage 1 x DT104 complex lineage				Passerine lineage 2 x DT104 complex lineage				Larid lineage x DT104 complex lineage				Duck/goose lineage x DT104 complex lineage				Pigeon lineage 1 x DT104 complex lineage				Pigeon lineage 2 x DT104 complex lineage				Water bird lineage x DT104 complex lineage				ST313 lineage x DT104 complex lineage				DT204 complex lineage x DT104 complex lineage				U288 complex lineage x DT104 complex lineage				ST34 lineage x DT104 complex lineage				DT193 complex lineage x DT104 complex lineage
1	2	3		1	2	3		1	2	3		1	2	3		1	2	3		1	2	3		1	2	3		1	2	3		1	2	3		1	2	3		1	2	3		1	2	3
Core genes	(99% <= strains <= 100%)	4037		Core genes	(99% <= strains <= 100%)	4126		Core genes	(99% <= strains <= 100%)	4107		Core genes	(99% <= strains <= 100%)	4119		Core genes	(99% <= strains <= 100%)	4145		Core genes	(99% <= strains <= 100%)	4174		Core genes	(99% <= strains <= 100%)	4126		Core genes	(99% <= strains <= 100%)	4041		Core genes	(99% <= strains <= 100%)	4098		Core genes	(99% <= strains <= 100%)	4145		Core genes	(99% <= strains <= 100%)	4099		Core genes	(99% <= strains <= 100%)	4193
Soft core genes	(95% <= strains < 99%)	185		Soft core genes	(95% <= strains < 99%)	95		Soft core genes	(95% <= strains < 99%)	203		Soft core genes	(95% <= strains < 99%)	113		Soft core genes	(95% <= strains < 99%)	175		Soft core genes	(95% <= strains < 99%)	141		Soft core genes	(95% <= strains < 99%)	151		Soft core genes	(95% <= strains < 99%)	251		Soft core genes	(95% <= strains < 99%)	192		Soft core genes	(95% <= strains < 99%)	96		Soft core genes	(95% <= strains < 99%)	61		Soft core genes	(95% <= strains < 99%)	76
Shell genes	(15% <= strains < 95%)	503		Shell genes	(15% <= strains < 95%)	502		Shell genes	(15% <= strains < 95%)	469		Shell genes	(15% <= strains < 95%)	512		Shell genes	(15% <= strains < 95%)	420		Shell genes	(15% <= strains < 95%)	372		Shell genes	(15% <= strains < 95%)	508		Shell genes	(15% <= strains < 95%)	527		Shell genes	(15% <= strains < 95%)	460		Shell genes	(15% <= strains < 95%)	542		Shell genes	(15% <= strains < 95%)	752		Shell genes	(15% <= strains < 95%)	446
Cloud genes	(0% <= strains < 15%)	541		Cloud genes	(0% <= strains < 15%)	1023		Cloud genes	(0% <= strains < 15%)	532		Cloud genes	(0% <= strains < 15%)	818		Cloud genes	(0% <= strains < 15%)	436		Cloud genes	(0% <= strains < 15%)	571		Cloud genes	(0% <= strains < 15%)	471		Cloud genes	(0% <= strains < 15%)	731		Cloud genes	(0% <= strains < 15%)	629		Cloud genes	(0% <= strains < 15%)	630		Cloud genes	(0% <= strains < 15%)	1049		Cloud genes	(0% <= strains < 15%)	369
Total genes	(0% <= strains <= 100%)	5266		Total genes	(0% <= strains <= 100%)	5746		Total genes	(0% <= strains <= 100%)	5311		Total genes	(0% <= strains <= 100%)	5562		Total genes	(0% <= strains <= 100%)	5176		Total genes	(0% <= strains <= 100%)	5258		Total genes	(0% <= strains <= 100%)	5256		Total genes	(0% <= strains <= 100%)	5550		Total genes	(0% <= strains <= 100%)	5379		Total genes	(0% <= strains <= 100%)	5413		Total genes	(0% <= strains <= 100%)	5961		Total genes	(0% <= strains <= 100%)	5084
