## Supplemental Data 5 for "Population structure and genetic diversity of *Salmonella* Typhimurium in avian hosts"

### Sheet: Table S5
Supplementary Data 5: Antimicrobial resistance (AMR) profile of Salmonella Typhimurium isolates from different lineages.
Lineage_Isolate name	No. of AMR genes found	aac(3)-IId_1	aac(3)-IVa_1	aac(6')-Iaa_1	aadA2_1	ant(2'')-Ia_1	ant(3'')-Ia_1	aph(3'')-Ib_2	aph(3'')-Ib_5	aph(3')-Ia_1	aph(4)-Ia_1	aph(6)-Id_1	blaCARB-2_1	blaOXA-1_1	blaTEM-1B_1	blaTEM-1C_1	catA1_1	cmlA1_1	dfrA12_8	dfrA14_5	dfrA1_10	dfrA23_1	floR_2	oqxA_1	oqxB_1	qnrB19_1	sul1_5	sul2_2	sul2_21	sul2_3	sul3_2	tet(A)_6	tet(B)_2	tet(C)_2	tet(G)_2
WaterbirdLineage_PSU-2843	1	.	.	100	.	.	.	.	.	.	.	.	.	.	.	.	.	.	.	.	.	.	.	.	.	.	.	.	.	.	.	.	.	.	.
WaterbirdLineage_PSU-2844	1	.	.	100	.	.	.	.	.	.	.	.	.	.	.	.	.	.	.	.	.	.	.	.	.	.	.	.	.	.	.	.	.	.	.
WaterbirdLineage_PSU-2845	1	.	.	100	.	.	.	.	.	.	.	.	.	.	.	.	.	.	.	.	.	.	.	.	.	.	.	.	.	.	.	.	.	.	.
WaterbirdLineage_PSU-2846	1	.	.	100	.	.	.	.	.	.	.	.	.	.	.	.	.	.	.	.	.	.	.	.	.	.	.	.	.	.	.	.	.	.	.
WaterbirdLineage_PSU-2854	1	.	.	100	.	.	.	.	.	.	.	.	.	.	.	.	.	.	.	.	.	.	.	.	.	.	.	.	.	.	.	.	.	.	.
WaterbirdLineage_PSU-2855	1	.	.	100	.	.	.	.	.	.	.	.	.	.	.	.	.	.	.	.	.	.	.	.	.	.	.	.	.	.	.	.	.	.	.
WaterbirdLineage_PSU-2857	1	.	.	100	.	.	.	.	.	.	.	.	.	.	.	.	.	.	.	.	.	.	.	.	.	.	.	.	.	.	.	.	.	.	.
WaterbirdLineage_PSU-2858	1	.	.	100	.	.	.	.	.	.	.	.	.	.	.	.	.	.	.	.	.	.	.	.	.	.	.	.	.	.	.	.	.	.	.
WaterbirdLineage_PSU-2863	1	.	.	100	.	.	.	.	.	.	.	.	.	.	.	.	.	.	.	.	.	.	.	.	.	.	.	.	.	.	.	.	.	.	.
WaterbirdLineage_PSU-3186	1	.	.	100	.	.	.	.	.	.	.	.	.	.	.	.	.	.	.	.	.	.	.	.	.	.	.	.	.	.	.	.	.	.	.
WaterbirdLineage_PSU-3187	1	.	.	100	.	.	.	.	.	.	.	.	.	.	.	.	.	.	.	.	.	.	.	.	.	.	.	.	.	.	.	.	.	.	.
WaterbirdLineage_PSU-3344	1	.	.	100	.	.	.	.	.	.	.	.	.	.	.	.	.	.	.	.	.	.	.	.	.	.	.	.	.	.	.	.	.	.	.
WaterbirdLineage_PSU-3345	1	.	.	100	.	.	.	.	.	.	.	.	.	.	.	.	.	.	.	.	.	.	.	.	.	.	.	.	.	.	.	.	.	.	.
WaterbirdLineage_PSU-3348	1	.	.	100	.	.	.	.	.	.	.	.	.	.	.	.	.	.	.	.	.	.	.	.	.	.	.	.	.	.	.	.	.	.	.
WaterbirdLineage_PSU-3357	1	.	.	100	.	.	.	.	.	.	.	.	.	.	.	.	.	.	.	.	.	.	.	.	.	.	.	.	.	.	.	.	.	.	.
WaterbirdLineage_PSU-3372	1	.	.	100	.	.	.	.	.	.	.	.	.	.	.	.	.	.	.	.	.	.	.	.	.	.	.	.	.	.	.	.	.	.	.
WaterbirdLineage_PSU-3375	1	.	.	100	.	.	.	.	.	.	.	.	.	.	.	.	.	.	.	.	.	.	.	.	.	.	.	.	.	.	.	.	.	.	.
WaterbirdLineage_PSU-3381	1	.	.	100	.	.	.	.	.	.	.	.	.	.	.	.	.	.	.	.	.	.	.	.	.	.	.	.	.	.	.	.	.	.	.
WaterbirdLineage_PSU-3388	1	.	.	100	.	.	.	.	.	.	.	.	.	.	.	.	.	.	.	.	.	.	.	.	.	.	.	.	.	.	.	.	.	.	.
WaterbirdLineage_PSU-3395	1	.	.	100	.	.	.	.	.	.	.	.	.	.	.	.	.	.	.	.	.	.	.	.	.	.	.	.	.	.	.	.	.	.	.
WaterbirdLineage_PSU-3397	1	.	.	100	.	.	.	.	.	.	.	.	.	.	.	.	.	.	.	.	.	.	.	.	.	.	.	.	.	.	.	.	.	.	.
WaterbirdLineage_PSU-3401	1	.	.	100	.	.	.	.	.	.	.	.	.	.	.	.	.	.	.	.	.	.	.	.	.	.	.	.	.	.	.	.	.	.	.
WaterbirdLineage_PSU-3402	1	.	.	100	.	.	.	.	.	.	.	.	.	.	.	.	.	.	.	.	.	.	.	.	.	.	.	.	.	.	.	.	.	.	.
WaterbirdLineage_PSU-3404	1	.	.	100	.	.	.	.	.	.	.	.	.	.	.	.	.	.	.	.	.	.	.	.	.	.	.	.	.	.	.	.	.	.	.
WaterbirdLineage_PSU-3406	1	.	.	100	.	.	.	.	.	.	.	.	.	.	.	.	.	.	.	.	.	.	.	.	.	.	.	.	.	.	.	.	.	.	.
WaterbirdLineage_PSU-3407	1	.	.	100	.	.	.	.	.	.	.	.	.	.	.	.	.	.	.	.	.	.	.	.	.	.	.	.	.	.	.	.	.	.	.
WaterbirdLineage_PSU-4752	1	.	.	100	.	.	.	.	.	.	.	.	.	.	.	.	.	.	.	.	.	.	.	.	.	.	.	.	.	.	.	.	.	.	.
WaterbirdLineage_PSU-4756	1	.	.	100	.	.	.	.	.	.	.	.	.	.	.	.	.	.	.	.	.	.	.	.	.	.	.	.	.	.	.	.	.	.	.
DT104_4582-1995	3	.	.	100	99.27	.	.	.	.	.	.	.	.	.	.	.	.	.	.	.	.	.	.	.	.	.	100	.	.	.	.	.	.	.	.
DT104_AHD39	3	.	.	100	99.27	.	.	.	.	.	.	.	.	.	.	.	.	.	.	.	.	.	.	.	.	.	100	.	.	.	.	.	.	.	.
DT104_CO95	6	.	.	100	99.27	.	.	.	.	.	.	.	100	.	.	.	.	.	.	.	.	.	100	.	.	.	100	.	.	.	.	.	.	.	100
DT104_CVM_N57842F	6	.	.	100	99.27	.	.	.	.	.	.	.	100	.	.	.	.	.	.	.	.	.	100	.	.	.	100	.	.	.	.	.	.	.	100
DT104_L00961-04	7	.	.	100	97.92	.	82.51	.	.	.	.	.	.	.	.	.	.	100	.	.	.	.	.	.	.	.	100	100	.	.	100	.	.	.	.
DT104_NY-N21	6	.	.	100	99.27	.	.	.	.	.	.	.	100	.	.	.	.	.	.	.	.	.	100	.	.	.	100	.	.	.	.	.	.	.	100
DT104_OSF013334	6	.	.	100	99.27	.	.	.	.	.	.	.	100	.	.	.	.	.	.	.	.	.	100	.	.	.	100	.	.	.	.	.	.	.	100
DT104_S00914-05	6	.	.	100	99.27	.	.	.	.	.	.	.	100	.	.	.	.	.	.	.	.	.	100	.	.	.	100	.	.	.	.	.	.	.	100
DT104_S04199-08	6	.	.	100	99.27	.	.	.	.	.	.	.	100	.	.	.	.	.	.	.	.	.	100	.	.	.	100	.	.	.	.	.	.	.	100
DT104_S08300-02	8	.	.	100	99.27	.	.	.	.	.	.	.	100	.	.	.	.	.	.	100	.	.	100	.	.	.	100	100	.	.	.	.	.	.	100
DT104_S4489-10	1	.	.	100	.	.	.	.	.	.	.	.	.	.	.	.	.	.	.	.	.	.	.	.	.	.	.	.	.	.	.	.	.	.	.
DT104_S5828-08	5	.	.	100	99.27	.	.	.	.	.	.	.	100	.	.	.	.	.	.	.	.	.	100	.	.	.	.	.	.	.	.	.	.	.	100
DT104_U302	6	.	.	100	99.27	.	.	.	.	.	.	.	100	.	.	.	.	.	.	.	.	.	100	.	.	.	100	.	.	.	.	.	.	.	100
DT104_ref.fna	6	.	.	100	99.27	.	.	.	.	.	.	.	100	.	.	.	.	.	.	.	.	.	100	.	.	.	100	.	.	.	.	.	.	.	100
DT193_1013-1997	6	.	.	100	.	.	.	.	100	.	.	100	.	.	100	.	.	.	.	.	.	.	.	.	.	.	.	.	.	100	.	97.8	.	.	.
DT193_10177-1993	6	.	.	100	.	.	.	.	100	.	.	100	.	.	100	.	.	.	.	.	.	.	.	.	.	.	.	.	.	100	.	97.8	.	.	.
DT193_10246-1993	2	.	.	100	.	.	.	.	.	.	.	.	.	.	.	.	.	.	.	.	.	.	.	.	.	.	.	.	.	.	.	97.8	.	.	.
DT193_10382-1995	1	.	.	100	.	.	.	.	.	.	.	.	.	.	.	.	.	.	.	.	.	.	.	.	.	.	.	.	.	.	.	.	.	.	.
DT193_11671-1996	6	.	.	100	.	.	.	.	100	.	.	100	.	.	100	.	.	.	.	.	.	.	.	.	.	.	.	.	.	100	.	97.8	.	.	.
DT193_1713-1998	3	.	.	100	.	.	.	.	.	.	.	.	.	.	100	.	.	.	.	.	.	.	.	.	.	.	.	.	.	.	.	97.8	.	.	.
DT193_4061-1997	6	.	.	100	.	.	.	.	100	.	.	100	.	.	100	.	.	.	.	.	.	.	.	.	.	.	.	.	.	100	.	97.8	.	.	.
DT193_5102-1999	2	.	.	100	.	.	.	.	.	.	.	.	.	.	.	.	.	.	.	.	.	.	.	.	.	.	.	.	.	.	.	97.8	.	.	.
DT193_8380-1996	6	.	.	100	.	.	.	.	100	.	.	100	.	.	100	.	.	.	.	.	.	.	.	.	.	.	.	.	.	100	.	97.8	.	.	.
DT204_6164-1997	3	.	.	100	.	.	.	.	.	.	.	.	.	.	.	.	.	.	.	.	.	.	.	.	.	.	.	100	.	.	.	.	.	100	.
DT204_9115-1996	2	.	.	100	.	.	.	.	.	.	.	.	.	.	.	.	.	.	.	.	.	.	.	.	.	.	.	100	.	.	.	.	.	.	.
DT204_NY-30651	1	.	.	100	.	.	.	.	.	.	.	.	.	.	.	.	.	.	.	.	.	.	.	.	.	.	.	.	.	.	.	.	.	.	.
DT204_NY-swgs1129	2	.	.	100	.	.	.	.	.	.	.	.	.	.	.	.	.	.	.	.	.	.	.	.	.	.	.	.	.	.	.	.	.	100	.
DT204_R24	2	.	.	100	.	.	.	.	.	.	.	.	.	.	.	.	.	.	.	.	.	.	.	.	.	.	.	100	.	.	.	.	.	.	.
DT204_S09313-03	1	.	.	100	.	.	.	.	.	.	.	.	.	.	.	.	.	.	.	.	.	.	.	.	.	.	.	.	.	.	.	.	.	.	.
DT204_SL1344.fna	4	.	.	100	.	.	.	.	100	.	.	100	.	.	.	.	.	.	.	.	.	.	.	.	.	.	.	100	.	.	.	.	.	.	.
DT204_SR11-WT	1	.	.	100	.	.	.	.	.	.	.	.	.	.	.	.	.	.	.	.	.	.	.	.	.	.	.	.	.	.	.	.	.	.	.
DT204_U276	1	.	.	100	.	.	.	.	.	.	.	.	.	.	.	.	.	.	.	.	.	.	.	.	.	.	.	.	.	.	.	.	.	.	.
DuckLineage_01EB132SAL	1	.	.	100	.	.	.	.	.	.	.	.	.	.	.	.	.	.	.	.	.	.	.	.	.	.	.	.	.	.	.	.	.	.	.
DuckLineage_02EB7381SAL	1	.	.	100	.	.	.	.	.	.	.	.	.	.	.	.	.	.	.	.	.	.	.	.	.	.	.	.	.	.	.	.	.	.	.
DuckLineage_D198	8	100	.	100	.	.	.	99.88	.	92.52	.	100	.	.	100	.	100	.	.	.	.	.	.	.	.	.	.	.	.	100	.	.	.	.	.
DuckLineage_DTU2016_1384	1	.	.	100	.	.	.	.	.	.	.	.	.	.	.	.	.	.	.	.	.	.	.	.	.	.	.	.	.	.	.	.	.	.	.
DuckLineage_DTU2016_1387	1	.	.	100	.	.	.	.	.	.	.	.	.	.	.	.	.	.	.	.	.	.	.	.	.	.	.	.	.	.	.	.	.	.	.
DuckLineage_DTU2016_1391	1	.	.	100	.	.	.	.	.	.	.	.	.	.	.	.	.	.	.	.	.	.	.	.	.	.	.	.	.	.	.	.	.	.	.
DuckLineage_DTU2016_1394	6	.	.	100	.	.	82.51	.	.	.	.	.	.	.	.	100	.	.	.	.	100	.	.	.	.	.	100	.	.	.	.	97.8	.	.	.
DuckLineage_DTU2016_1395	1	.	.	100	.	.	.	.	.	.	.	.	.	.	.	.	.	.	.	.	.	.	.	.	.	.	.	.	.	.	.	.	.	.	.
DuckLineage_DTU2016_1396	1	.	.	100	.	.	.	.	.	.	.	.	.	.	.	.	.	.	.	.	.	.	.	.	.	.	.	.	.	.	.	.	.	.	.
DuckLineage_DTU2016_1397	4	.	.	100	.	.	.	.	.	.	.	.	.	.	100	.	.	.	.	.	100	.	.	.	.	.	.	100	.	.	.	.	.	.	.
DuckLineage_DTU2016_1398	1	.	.	100	.	.	.	.	.	.	.	.	.	.	.	.	.	.	.	.	.	.	.	.	.	.	.	.	.	.	.	.	.	.	.
DuckLineage_DTU2016_1402	1	.	.	100	.	.	.	.	.	.	.	.	.	.	.	.	.	.	.	.	.	.	.	.	.	.	.	.	.	.	.	.	.	.	.
DuckLineage_DTU2016_1417	1	.	.	100	.	.	.	.	.	.	.	.	.	.	.	.	.	.	.	.	.	.	.	.	.	.	.	.	.	.	.	.	.	.	.
DuckLineage_DTU2016_857	1	.	.	100	.	.	.	.	.	.	.	.	.	.	.	.	.	.	.	.	.	.	.	.	.	.	.	.	.	.	.	.	.	.	.
DuckLineage_DTU2016_860	1	.	.	100	.	.	.	.	.	.	.	.	.	.	.	.	.	.	.	.	.	.	.	.	.	.	.	.	.	.	.	.	.	.	.
DuckLineage_DTU2016_867	1	.	.	100	.	.	.	.	.	.	.	.	.	.	.	.	.	.	.	.	.	.	.	.	.	.	.	.	.	.	.	.	.	.	.
DuckLineage_DTU2016_880	1	.	.	100	.	.	.	.	.	.	.	.	.	.	.	.	.	.	.	.	.	.	.	.	.	.	.	.	.	.	.	.	.	.	.
DuckLineage_G059	5	.	99.87	100	.	.	.	.	.	.	100	.	.	.	100	.	.	.	.	.	.	.	99.92	.	.	.	.	.	.	.	.	.	.	.	.
DuckLineage_G061	8	100	.	100	.	.	.	99.88	.	92.52	.	100	.	.	100	.	100	.	.	.	.	.	.	.	.	.	.	.	.	100	.	.	.	.	.
DuckLineage_G064	7	100	.	100	.	.	.	99.88	.	.	.	100	.	.	100	.	100	.	.	.	.	.	.	.	.	.	.	.	.	100	.	.	.	.	.
DuckLineage_GW_S02341-09	1	.	.	100	.	.	.	.	.	.	.	.	.	.	.	.	.	.	.	.	.	.	.	.	.	.	.	.	.	.	.	.	.	.	.
DuckLineage_GW_S05712-08	1	.	.	100	.	.	.	.	.	.	.	.	.	.	.	.	.	.	.	.	.	.	.	.	.	.	.	.	.	.	.	.	.	.	.
DuckLineage_L-3130	1	.	.	100	.	.	.	.	.	.	.	.	.	.	.	.	.	.	.	.	.	.	.	.	.	.	.	.	.	.	.	.	.	.	.
LaridLineage_ADRDL-894	1	.	.	100	.	.	.	.	.	.	.	.	.	.	.	.	.	.	.	.	.	.	.	.	.	.	.	.	.	.	.	.	.	.	.
LaridLineage_PSU-2718	1	.	.	100	.	.	.	.	.	.	.	.	.	.	.	.	.	.	.	.	.	.	.	.	.	.	.	.	.	.	.	.	.	.	.
LaridLineage_PSU-2720	1	.	.	100	.	.	.	.	.	.	.	.	.	.	.	.	.	.	.	.	.	.	.	.	.	.	.	.	.	.	.	.	.	.	.
LaridLineage_PSU-2806	1	.	.	100	.	.	.	.	.	.	.	.	.	.	.	.	.	.	.	.	.	.	.	.	.	.	.	.	.	.	.	.	.	.	.
LaridLineage_PSU-2807	1	.	.	100	.	.	.	.	.	.	.	.	.	.	.	.	.	.	.	.	.	.	.	.	.	.	.	.	.	.	.	.	.	.	.
LaridLineage_PSU-2821	1	.	.	100	.	.	.	.	.	.	.	.	.	.	.	.	.	.	.	.	.	.	.	.	.	.	.	.	.	.	.	.	.	.	.
LaridLineage_PSU-2822	1	.	.	100	.	.	.	.	.	.	.	.	.	.	.	.	.	.	.	.	.	.	.	.	.	.	.	.	.	.	.	.	.	.	.
LaridLineage_PSU-2823	1	.	.	100	.	.	.	.	.	.	.	.	.	.	.	.	.	.	.	.	.	.	.	.	.	.	.	.	.	.	.	.	.	.	.
LaridLineage_PSU-2824	1	.	.	100	.	.	.	.	.	.	.	.	.	.	.	.	.	.	.	.	.	.	.	.	.	.	.	.	.	.	.	.	.	.	.
LaridLineage_PSU-2825	1	.	.	100	.	.	.	.	.	.	.	.	.	.	.	.	.	.	.	.	.	.	.	.	.	.	.	.	.	.	.	.	.	.	.
LaridLineage_PSU-2828	1	.	.	100	.	.	.	.	.	.	.	.	.	.	.	.	.	.	.	.	.	.	.	.	.	.	.	.	.	.	.	.	.	.	.
LaridLineage_PSU-2829	1	.	.	100	.	.	.	.	.	.	.	.	.	.	.	.	.	.	.	.	.	.	.	.	.	.	.	.	.	.	.	.	.	.	.
LaridLineage_PSU-2840	1	.	.	100	.	.	.	.	.	.	.	.	.	.	.	.	.	.	.	.	.	.	.	.	.	.	.	.	.	.	.	.	.	.	.
LaridLineage_PSU-2853	1	.	.	100	.	.	.	.	.	.	.	.	.	.	.	.	.	.	.	.	.	.	.	.	.	.	.	.	.	.	.	.	.	.	.
LaridLineage_PSU-2856	1	.	.	100	.	.	.	.	.	.	.	.	.	.	.	.	.	.	.	.	.	.	.	.	.	.	.	.	.	.	.	.	.	.	.
LaridLineage_PSU-2859	1	.	.	100	.	.	.	.	.	.	.	.	.	.	.	.	.	.	.	.	.	.	.	.	.	.	.	.	.	.	.	.	.	.	.
LaridLineage_PSU-2860	1	.	.	100	.	.	.	.	.	.	.	.	.	.	.	.	.	.	.	.	.	.	.	.	.	.	.	.	.	.	.	.	.	.	.
LaridLineage_PSU-2861	1	.	.	100	.	.	.	.	.	.	.	.	.	.	.	.	.	.	.	.	.	.	.	.	.	.	.	.	.	.	.	.	.	.	.
LaridLineage_PSU-3336	1	.	.	100	.	.	.	.	.	.	.	.	.	.	.	.	.	.	.	.	.	.	.	.	.	.	.	.	.	.	.	.	.	.	.
LaridLineage_PSU-3339	1	.	.	100	.	.	.	.	.	.	.	.	.	.	.	.	.	.	.	.	.	.	.	.	.	.	.	.	.	.	.	.	.	.	.
LaridLineage_PSU-3341	1	.	.	100	.	.	.	.	.	.	.	.	.	.	.	.	.	.	.	.	.	.	.	.	.	.	.	.	.	.	.	.	.	.	.
LaridLineage_PSU-3361	1	.	.	100	.	.	.	.	.	.	.	.	.	.	.	.	.	.	.	.	.	.	.	.	.	.	.	.	.	.	.	.	.	.	.
LaridLineage_PSU-3365	1	.	.	100	.	.	.	.	.	.	.	.	.	.	.	.	.	.	.	.	.	.	.	.	.	.	.	.	.	.	.	.	.	.	.
LaridLineage_PSU-3368	1	.	.	100	.	.	.	.	.	.	.	.	.	.	.	.	.	.	.	.	.	.	.	.	.	.	.	.	.	.	.	.	.	.	.
LaridLineage_PSU-3376	1	.	.	100	.	.	.	.	.	.	.	.	.	.	.	.	.	.	.	.	.	.	.	.	.	.	.	.	.	.	.	.	.	.	.
LaridLineage_PSU-3380	1	.	.	100	.	.	.	.	.	.	.	.	.	.	.	.	.	.	.	.	.	.	.	.	.	.	.	.	.	.	.	.	.	.	.
LaridLineage_PSU-3386	1	.	.	100	.	.	.	.	.	.	.	.	.	.	.	.	.	.	.	.	.	.	.	.	.	.	.	.	.	.	.	.	.	.	.
LaridLineage_PSU-3387	1	.	.	100	.	.	.	.	.	.	.	.	.	.	.	.	.	.	.	.	.	.	.	.	.	.	.	.	.	.	.	.	.	.	.
LaridLineage_PSU-3391	1	.	.	100	.	.	.	.	.	.	.	.	.	.	.	.	.	.	.	.	.	.	.	.	.	.	.	.	.	.	.	.	.	.	.
LaridLineage_PSU-3393	1	.	.	100	.	.	.	.	.	.	.	.	.	.	.	.	.	.	.	.	.	.	.	.	.	.	.	.	.	.	.	.	.	.	.
LaridLineage_PSU-3394	1	.	.	100	.	.	.	.	.	.	.	.	.	.	.	.	.	.	.	.	.	.	.	.	.	.	.	.	.	.	.	.	.	.	.
LaridLineage_PSU-4753	1	.	.	100	.	.	.	.	.	.	.	.	.	.	.	.	.	.	.	.	.	.	.	.	.	.	.	.	.	.	.	.	.	.	.
LaridLineage_PSU-4758	1	.	.	100	.	.	.	.	.	.	.	.	.	.	.	.	.	.	.	.	.	.	.	.	.	.	.	.	.	.	.	.	.	.	.
PasserineLineage1_DT160_01	1	.	.	100	.	.	.	.	.	.	.	.	.	.	.	.	.	.	.	.	.	.	.	.	.	.	.	.	.	.	.	.	.	.	.
PasserineLineage1_DT160_02	1	.	.	100	.	.	.	.	.	.	.	.	.	.	.	.	.	.	.	.	.	.	.	.	.	.	.	.	.	.	.	.	.	.	.
PasserineLineage1_DT160_03	1	.	.	100	.	.	.	.	.	.	.	.	.	.	.	.	.	.	.	.	.	.	.	.	.	.	.	.	.	.	.	.	.	.	.
PasserineLineage1_DT160_04	1	.	.	100	.	.	.	.	.	.	.	.	.	.	.	.	.	.	.	.	.	.	.	.	.	.	.	.	.	.	.	.	.	.	.
PasserineLineage1_DT160_05	1	.	.	100	.	.	.	.	.	.	.	.	.	.	.	.	.	.	.	.	.	.	.	.	.	.	.	.	.	.	.	.	.	.	.
PasserineLineage1_DT160_06	1	.	.	100	.	.	.	.	.	.	.	.	.	.	.	.	.	.	.	.	.	.	.	.	.	.	.	.	.	.	.	.	.	.	.
PasserineLineage1_DT160_07	1	.	.	100	.	.	.	.	.	.	.	.	.	.	.	.	.	.	.	.	.	.	.	.	.	.	.	.	.	.	.	.	.	.	.
PasserineLineage1_DT160_08	1	.	.	100	.	.	.	.	.	.	.	.	.	.	.	.	.	.	.	.	.	.	.	.	.	.	.	.	.	.	.	.	.	.	.
PasserineLineage1_DT160_09	1	.	.	100	.	.	.	.	.	.	.	.	.	.	.	.	.	.	.	.	.	.	.	.	.	.	.	.	.	.	.	.	.	.	.
PasserineLineage1_DT160_10	1	.	.	100	.	.	.	.	.	.	.	.	.	.	.	.	.	.	.	.	.	.	.	.	.	.	.	.	.	.	.	.	.	.	.
PasserineLineage1_DT160_11	1	.	.	100	.	.	.	.	.	.	.	.	.	.	.	.	.	.	.	.	.	.	.	.	.	.	.	.	.	.	.	.	.	.	.
PasserineLineage1_DT160_12	1	.	.	100	.	.	.	.	.	.	.	.	.	.	.	.	.	.	.	.	.	.	.	.	.	.	.	.	.	.	.	.	.	.	.
PasserineLineage1_DT160_13	1	.	.	100	.	.	.	.	.	.	.	.	.	.	.	.	.	.	.	.	.	.	.	.	.	.	.	.	.	.	.	.	.	.	.
PasserineLineage1_DT160_14	1	.	.	100	.	.	.	.	.	.	.	.	.	.	.	.	.	.	.	.	.	.	.	.	.	.	.	.	.	.	.	.	.	.	.
PasserineLineage1_DT160_15	1	.	.	100	.	.	.	.	.	.	.	.	.	.	.	.	.	.	.	.	.	.	.	.	.	.	.	.	.	.	.	.	.	.	.
PasserineLineage1_DT160_16	1	.	.	100	.	.	.	.	.	.	.	.	.	.	.	.	.	.	.	.	.	.	.	.	.	.	.	.	.	.	.	.	.	.	.
PasserineLineage1_DT160_17	1	.	.	100	.	.	.	.	.	.	.	.	.	.	.	.	.	.	.	.	.	.	.	.	.	.	.	.	.	.	.	.	.	.	.
PasserineLineage1_DT160_18	1	.	.	100	.	.	.	.	.	.	.	.	.	.	.	.	.	.	.	.	.	.	.	.	.	.	.	.	.	.	.	.	.	.	.
PasserineLineage1_DT160_19	1	.	.	100	.	.	.	.	.	.	.	.	.	.	.	.	.	.	.	.	.	.	.	.	.	.	.	.	.	.	.	.	.	.	.
PasserineLineage1_DT160_20	1	.	.	100	.	.	.	.	.	.	.	.	.	.	.	.	.	.	.	.	.	.	.	.	.	.	.	.	.	.	.	.	.	.	.
PasserineLineage1_DT160_21	1	.	.	100	.	.	.	.	.	.	.	.	.	.	.	.	.	.	.	.	.	.	.	.	.	.	.	.	.	.	.	.	.	.	.
PasserineLineage1_DT160_22	1	.	.	100	.	.	.	.	.	.	.	.	.	.	.	.	.	.	.	.	.	.	.	.	.	.	.	.	.	.	.	.	.	.	.
PasserineLineage1_DT160_23	1	.	.	100	.	.	.	.	.	.	.	.	.	.	.	.	.	.	.	.	.	.	.	.	.	.	.	.	.	.	.	.	.	.	.
PasserineLineage1_DT160_24	1	.	.	100	.	.	.	.	.	.	.	.	.	.	.	.	.	.	.	.	.	.	.	.	.	.	.	.	.	.	.	.	.	.	.
PasserineLineage1_DT160_25	1	.	.	100	.	.	.	.	.	.	.	.	.	.	.	.	.	.	.	.	.	.	.	.	.	.	.	.	.	.	.	.	.	.	.
PasserineLineage1_NY_BAC	1	.	.	100	.	.	.	.	.	.	.	.	.	.	.	.	.	.	.	.	.	.	.	.	.	.	.	.	.	.	.	.	.	.	.
PasserineLineage1_PSU-2812	1	.	.	100	.	.	.	.	.	.	.	.	.	.	.	.	.	.	.	.	.	.	.	.	.	.	.	.	.	.	.	.	.	.	.
PasserineLineage1_PSU-2813	1	.	.	100	.	.	.	.	.	.	.	.	.	.	.	.	.	.	.	.	.	.	.	.	.	.	.	.	.	.	.	.	.	.	.
PasserineLineage1_PSU-2814	1	.	.	100	.	.	.	.	.	.	.	.	.	.	.	.	.	.	.	.	.	.	.	.	.	.	.	.	.	.	.	.	.	.	.
PasserineLineage1_PSU-2816	1	.	.	100	.	.	.	.	.	.	.	.	.	.	.	.	.	.	.	.	.	.	.	.	.	.	.	.	.	.	.	.	.	.	.
PasserineLineage1_PSU-2817	1	.	.	100	.	.	.	.	.	.	.	.	.	.	.	.	.	.	.	.	.	.	.	.	.	.	.	.	.	.	.	.	.	.	.
PasserineLineage1_PSU-2819	1	.	.	100	.	.	.	.	.	.	.	.	.	.	.	.	.	.	.	.	.	.	.	.	.	.	.	.	.	.	.	.	.	.	.
PasserineLineage1_PSU-2835	1	.	.	100	.	.	.	.	.	.	.	.	.	.	.	.	.	.	.	.	.	.	.	.	.	.	.	.	.	.	.	.	.	.	.
PasserineLineage1_PSU-2838	1	.	.	100	.	.	.	.	.	.	.	.	.	.	.	.	.	.	.	.	.	.	.	.	.	.	.	.	.	.	.	.	.	.	.
PasserineLineage1_PSU-2841	1	.	.	100	.	.	.	.	.	.	.	.	.	.	.	.	.	.	.	.	.	.	.	.	.	.	.	.	.	.	.	.	.	.	.
PasserineLineage1_PSU-2847	1	.	.	100	.	.	.	.	.	.	.	.	.	.	.	.	.	.	.	.	.	.	.	.	.	.	.	.	.	.	.	.	.	.	.
PasserineLineage1_PSU-2966	0	.	.	.	.	.	.	.	.	.	.	.	.	.	.	.	.	.	.	.	.	.	.	.	.	.	.	.	.	.	.	.	.	.	.
PasserineLineage1_PSU-3168	1	.	.	100	.	.	.	.	.	.	.	.	.	.	.	.	.	.	.	.	.	.	.	.	.	.	.	.	.	.	.	.	.	.	.
PasserineLineage1_PSU-3169	1	.	.	100	.	.	.	.	.	.	.	.	.	.	.	.	.	.	.	.	.	.	.	.	.	.	.	.	.	.	.	.	.	.	.
PasserineLineage1_PSU-3174	1	.	.	100	.	.	.	.	.	.	.	.	.	.	.	.	.	.	.	.	.	.	.	.	.	.	.	.	.	.	.	.	.	.	.
PasserineLineage1_PSU-3234	1	.	.	100	.	.	.	.	.	.	.	.	.	.	.	.	.	.	.	.	.	.	.	.	.	.	.	.	.	.	.	.	.	.	.
PasserineLineage1_PSU-3235	1	.	.	100	.	.	.	.	.	.	.	.	.	.	.	.	.	.	.	.	.	.	.	.	.	.	.	.	.	.	.	.	.	.	.
PasserineLineage1_PSU-3236	1	.	.	100	.	.	.	.	.	.	.	.	.	.	.	.	.	.	.	.	.	.	.	.	.	.	.	.	.	.	.	.	.	.	.
PasserineLineage1_PSU-3253	1	.	.	100	.	.	.	.	.	.	.	.	.	.	.	.	.	.	.	.	.	.	.	.	.	.	.	.	.	.	.	.	.	.	.
PasserineLineage1_PSU-3337	1	.	.	100	.	.	.	.	.	.	.	.	.	.	.	.	.	.	.	.	.	.	.	.	.	.	.	.	.	.	.	.	.	.	.
PasserineLineage1_PSU-3338	1	.	.	100	.	.	.	.	.	.	.	.	.	.	.	.	.	.	.	.	.	.	.	.	.	.	.	.	.	.	.	.	.	.	.
PasserineLineage1_PSU-3340	1	.	.	100	.	.	.	.	.	.	.	.	.	.	.	.	.	.	.	.	.	.	.	.	.	.	.	.	.	.	.	.	.	.	.
PasserineLineage1_PSU-3346	1	.	.	100	.	.	.	.	.	.	.	.	.	.	.	.	.	.	.	.	.	.	.	.	.	.	.	.	.	.	.	.	.	.	.
PasserineLineage1_PSU-3353	1	.	.	100	.	.	.	.	.	.	.	.	.	.	.	.	.	.	.	.	.	.	.	.	.	.	.	.	.	.	.	.	.	.	.
PasserineLineage1_PSU-3358	1	.	.	100	.	.	.	.	.	.	.	.	.	.	.	.	.	.	.	.	.	.	.	.	.	.	.	.	.	.	.	.	.	.	.
PasserineLineage1_PSU-3359	1	.	.	100	.	.	.	.	.	.	.	.	.	.	.	.	.	.	.	.	.	.	.	.	.	.	.	.	.	.	.	.	.	.	.
PasserineLineage1_PSU-3363	1	.	.	100	.	.	.	.	.	.	.	.	.	.	.	.	.	.	.	.	.	.	.	.	.	.	.	.	.	.	.	.	.	.	.
PasserineLineage1_PSU-3367	1	.	.	100	.	.	.	.	.	.	.	.	.	.	.	.	.	.	.	.	.	.	.	.	.	.	.	.	.	.	.	.	.	.	.
PasserineLineage1_PSU-3374	1	.	.	100	.	.	.	.	.	.	.	.	.	.	.	.	.	.	.	.	.	.	.	.	.	.	.	.	.	.	.	.	.	.	.
PasserineLineage1_PSU-3377	1	.	.	100	.	.	.	.	.	.	.	.	.	.	.	.	.	.	.	.	.	.	.	.	.	.	.	.	.	.	.	.	.	.	.
PasserineLineage1_PSU-3378	1	.	.	100	.	.	.	.	.	.	.	.	.	.	.	.	.	.	.	.	.	.	.	.	.	.	.	.	.	.	.	.	.	.	.
PasserineLineage1_PSU-3379	1	.	.	100	.	.	.	.	.	.	.	.	.	.	.	.	.	.	.	.	.	.	.	.	.	.	.	.	.	.	.	.	.	.	.
PasserineLineage1_PSU-3405	1	.	.	100	.	.	.	.	.	.	.	.	.	.	.	.	.	.	.	.	.	.	.	.	.	.	.	.	.	.	.	.	.	.	.
PasserineLineage1_PSU-4760	1	.	.	100	.	.	.	.	.	.	.	.	.	.	.	.	.	.	.	.	.	.	.	.	.	.	.	.	.	.	.	.	.	.	.
PasserineLineage2_054_01	1	.	.	100	.	.	.	.	.	.	.	.	.	.	.	.	.	.	.	.	.	.	.	.	.	.	.	.	.	.	.	.	.	.	.
PasserineLineage2_062_01	1	.	.	100	.	.	.	.	.	.	.	.	.	.	.	.	.	.	.	.	.	.	.	.	.	.	.	.	.	.	.	.	.	.	.
PasserineLineage2_065_01	1	.	.	100	.	.	.	.	.	.	.	.	.	.	.	.	.	.	.	.	.	.	.	.	.	.	.	.	.	.	.	.	.	.	.
PasserineLineage2_100_01	1	.	.	100	.	.	.	.	.	.	.	.	.	.	.	.	.	.	.	.	.	.	.	.	.	.	.	.	.	.	.	.	.	.	.
PasserineLineage2_108_01	1	.	.	100	.	.	.	.	.	.	.	.	.	.	.	.	.	.	.	.	.	.	.	.	.	.	.	.	.	.	.	.	.	.	.
PasserineLineage2_132_06	1	.	.	100	.	.	.	.	.	.	.	.	.	.	.	.	.	.	.	.	.	.	.	.	.	.	.	.	.	.	.	.	.	.	.
PasserineLineage2_1356_06	1	.	.	100	.	.	.	.	.	.	.	.	.	.	.	.	.	.	.	.	.	.	.	.	.	.	.	.	.	.	.	.	.	.	.
PasserineLineage2_1377_06	1	.	.	100	.	.	.	.	.	.	.	.	.	.	.	.	.	.	.	.	.	.	.	.	.	.	.	.	.	.	.	.	.	.	.
PasserineLineage2_1402_06	1	.	.	100	.	.	.	.	.	.	.	.	.	.	.	.	.	.	.	.	.	.	.	.	.	.	.	.	.	.	.	.	.	.	.
PasserineLineage2_1422_05	1	.	.	100	.	.	.	.	.	.	.	.	.	.	.	.	.	.	.	.	.	.	.	.	.	.	.	.	.	.	.	.	.	.	.
PasserineLineage2_20-SA01024-0	1	.	.	100	.	.	.	.	.	.	.	.	.	.	.	.	.	.	.	.	.	.	.	.	.	.	.	.	.	.	.	.	.	.	.
PasserineLineage2_S00228-16	1	.	.	100	.	.	.	.	.	.	.	.	.	.	.	.	.	.	.	.	.	.	.	.	.	.	.	.	.	.	.	.	.	.	.
PasserineLineage2_STm_SE_01	1	.	.	100	.	.	.	.	.	.	.	.	.	.	.	.	.	.	.	.	.	.	.	.	.	.	.	.	.	.	.	.	.	.	.
PasserineLineage2_STm_SE_02	1	.	.	100	.	.	.	.	.	.	.	.	.	.	.	.	.	.	.	.	.	.	.	.	.	.	.	.	.	.	.	.	.	.	.
PasserineLineage2_STm_SE_03	1	.	.	100	.	.	.	.	.	.	.	.	.	.	.	.	.	.	.	.	.	.	.	.	.	.	.	.	.	.	.	.	.	.	.
PasserineLineage2_STm_SE_04	1	.	.	100	.	.	.	.	.	.	.	.	.	.	.	.	.	.	.	.	.	.	.	.	.	.	.	.	.	.	.	.	.	.	.
PasserineLineage2_STm_SE_05	1	.	.	100	.	.	.	.	.	.	.	.	.	.	.	.	.	.	.	.	.	.	.	.	.	.	.	.	.	.	.	.	.	.	.
PasserineLineage2_STm_SE_06	1	.	.	100	.	.	.	.	.	.	.	.	.	.	.	.	.	.	.	.	.	.	.	.	.	.	.	.	.	.	.	.	.	.	.
PasserineLineage2_STm_SE_08	1	.	.	100	.	.	.	.	.	.	.	.	.	.	.	.	.	.	.	.	.	.	.	.	.	.	.	.	.	.	.	.	.	.	.
PasserineLineage2_STm_SE_09	1	.	.	100	.	.	.	.	.	.	.	.	.	.	.	.	.	.	.	.	.	.	.	.	.	.	.	.	.	.	.	.	.	.	.
PasserineLineage2_STm_SE_10	1	.	.	100	.	.	.	.	.	.	.	.	.	.	.	.	.	.	.	.	.	.	.	.	.	.	.	.	.	.	.	.	.	.	.
PasserineLineage2_STm_SE_11	1	.	.	100	.	.	.	.	.	.	.	.	.	.	.	.	.	.	.	.	.	.	.	.	.	.	.	.	.	.	.	.	.	.	.
PasserineLineage2_STm_SE_12	1	.	.	100	.	.	.	.	.	.	.	.	.	.	.	.	.	.	.	.	.	.	.	.	.	.	.	.	.	.	.	.	.	.	.
PasserineLineage2_STm_SE_13	1	.	.	100	.	.	.	.	.	.	.	.	.	.	.	.	.	.	.	.	.	.	.	.	.	.	.	.	.	.	.	.	.	.	.
PasserineLineage2_STm_SE_14	1	.	.	100	.	.	.	.	.	.	.	.	.	.	.	.	.	.	.	.	.	.	.	.	.	.	.	.	.	.	.	.	.	.	.
PasserineLineage2_STm_SE_15	1	.	.	100	.	.	.	.	.	.	.	.	.	.	.	.	.	.	.	.	.	.	.	.	.	.	.	.	.	.	.	.	.	.	.
PigeonLineage1_19-SA00095-0	1	.	.	100	.	.	.	.	.	.	.	.	.	.	.	.	.	.	.	.	.	.	.	.	.	.	.	.	.	.	.	.	.	.	.
PigeonLineage1_BD-OM-2007-03	1	.	.	100	.	.	.	.	.	.	.	.	.	.	.	.	.	.	.	.	.	.	.	.	.	.	.	.	.	.	.	.	.	.	.
PigeonLineage1_BD-OM-2007-06	1	.	.	100	.	.	.	.	.	.	.	.	.	.	.	.	.	.	.	.	.	.	.	.	.	.	.	.	.	.	.	.	.	.	.
PigeonLineage1_DT99	1	.	.	100	.	.	.	.	.	.	.	.	.	.	.	.	.	.	.	.	.	.	.	.	.	.	.	.	.	.	.	.	.	.	.
PigeonLineage1_GW_S04252-08	1	.	.	100	.	.	.	.	.	.	.	.	.	.	.	.	.	.	.	.	.	.	.	.	.	.	.	.	.	.	.	.	.	.	.
PigeonLineage1_H05	1	.	.	100	.	.	.	.	.	.	.	.	.	.	.	.	.	.	.	.	.	.	.	.	.	.	.	.	.	.	.	.	.	.	.
PigeonLineage1_H06	1	.	.	100	.	.	.	.	.	.	.	.	.	.	.	.	.	.	.	.	.	.	.	.	.	.	.	.	.	.	.	.	.	.	.
PigeonLineage1_H07	1	.	.	100	.	.	.	.	.	.	.	.	.	.	.	.	.	.	.	.	.	.	.	.	.	.	.	.	.	.	.	.	.	.	.
PigeonLineage1_IR_129_4	1	.	.	100	.	.	.	.	.	.	.	.	.	.	.	.	.	.	.	.	.	.	.	.	.	.	.	.	.	.	.	.	.	.	.
PigeonLineage1_L03574-15	1	.	.	100	.	.	.	.	.	.	.	.	.	.	.	.	.	.	.	.	.	.	.	.	.	.	.	.	.	.	.	.	.	.	.
PigeonLineage1_R33	1	.	.	100	.	.	.	.	.	.	.	.	.	.	.	.	.	.	.	.	.	.	.	.	.	.	.	.	.	.	.	.	.	.	.
PigeonLineage1_R34	1	.	.	100	.	.	.	.	.	.	.	.	.	.	.	.	.	.	.	.	.	.	.	.	.	.	.	.	.	.	.	.	.	.	.
PigeonLineage1_R35	1	.	.	100	.	.	.	.	.	.	.	.	.	.	.	.	.	.	.	.	.	.	.	.	.	.	.	.	.	.	.	.	.	.	.
PigeonLineage1_R36	1	.	.	100	.	.	.	.	.	.	.	.	.	.	.	.	.	.	.	.	.	.	.	.	.	.	.	.	.	.	.	.	.	.	.
PigeonLineage1_R38	1	.	.	100	.	.	.	.	.	.	.	.	.	.	.	.	.	.	.	.	.	.	.	.	.	.	.	.	.	.	.	.	.	.	.
PigeonLineage1_R39	1	.	.	100	.	.	.	.	.	.	.	.	.	.	.	.	.	.	.	.	.	.	.	.	.	.	.	.	.	.	.	.	.	.	.
PigeonLineage1_SO1491_06	1	.	.	100	.	.	.	.	.	.	.	.	.	.	.	.	.	.	.	.	.	.	.	.	.	.	.	.	.	.	.	.	.	.	.
PigeonLineage2_01_2888	1	.	.	100	.	.	.	.	.	.	.	.	.	.	.	.	.	.	.	.	.	.	.	.	.	.	.	.	.	.	.	.	.	.	.
PigeonLineage2_10-03151-0	1	.	.	100	.	.	.	.	.	.	.	.	.	.	.	.	.	.	.	.	.	.	.	.	.	.	.	.	.	.	.	.	.	.	.
PigeonLineage2_12-00474-0	1	.	.	100	.	.	.	.	.	.	.	.	.	.	.	.	.	.	.	.	.	.	.	.	.	.	.	.	.	.	.	.	.	.	.
PigeonLineage2_14-SA00890-0	1	.	.	100	.	.	.	.	.	.	.	.	.	.	.	.	.	.	.	.	.	.	.	.	.	.	.	.	.	.	.	.	.	.	.
PigeonLineage2_16-SA02427-0	1	.	.	100	.	.	.	.	.	.	.	.	.	.	.	.	.	.	.	.	.	.	.	.	.	.	.	.	.	.	.	.	.	.	.
PigeonLineage2_17-SA00309-0	1	.	.	100	.	.	.	.	.	.	.	.	.	.	.	.	.	.	.	.	.	.	.	.	.	.	.	.	.	.	.	.	.	.	.
PigeonLineage2_19-SA00856-0	1	.	.	100	.	.	.	.	.	.	.	.	.	.	.	.	.	.	.	.	.	.	.	.	.	.	.	.	.	.	.	.	.	.	.
PigeonLineage2_20-SA01154-0	4	.	.	100	.	.	.	.	.	.	.	.	.	.	100	.	.	.	.	.	100	.	.	.	.	.	.	100	.	.	.	.	.	.	.
PigeonLineage2_20-SA01186-0	1	.	.	100	.	.	.	.	.	.	.	.	.	.	.	.	.	.	.	.	.	.	.	.	.	.	.	.	.	.	.	.	.	.	.
PigeonLineage2_GW_S04440-08	1	.	.	100	.	.	.	.	.	.	.	.	.	.	.	.	.	.	.	.	.	.	.	.	.	.	.	.	.	.	.	.	.	.	.
PigeonLineage2_H09	1	.	.	100	.	.	.	.	.	.	.	.	.	.	.	.	.	.	.	.	.	.	.	.	.	.	.	.	.	.	.	.	.	.	.
PigeonLineage2_H10	1	.	.	100	.	.	.	.	.	.	.	.	.	.	.	.	.	.	.	.	.	.	.	.	.	.	.	.	.	.	.	.	.	.	.
PigeonLineage2_L01490-15	1	.	.	100	.	.	.	.	.	.	.	.	.	.	.	.	.	.	.	.	.	.	.	.	.	.	.	.	.	.	.	.	.	.	.
PigeonLineage2_L02155-15	1	.	.	100	.	.	.	.	.	.	.	.	.	.	.	.	.	.	.	.	.	.	.	.	.	.	.	.	.	.	.	.	.	.	.
PigeonLineage2_LT6	1	.	.	100	.	.	.	.	.	.	.	.	.	.	.	.	.	.	.	.	.	.	.	.	.	.	.	.	.	.	.	.	.	.	.
PigeonLineage2_MOD1-6782	1	.	.	100	.	.	.	.	.	.	.	.	.	.	.	.	.	.	.	.	.	.	.	.	.	.	.	.	.	.	.	.	.	.	.
PigeonLineage2_R19	1	.	.	100	.	.	.	.	.	.	.	.	.	.	.	.	.	.	.	.	.	.	.	.	.	.	.	.	.	.	.	.	.	.	.
PigeonLineage2_S01226-16	1	.	.	100	.	.	.	.	.	.	.	.	.	.	.	.	.	.	.	.	.	.	.	.	.	.	.	.	.	.	.	.	.	.	.
PigeonLineage2_S01658-15	1	.	.	100	.	.	.	.	.	.	.	.	.	.	.	.	.	.	.	.	.	.	.	.	.	.	.	.	.	.	.	.	.	.	.
PigeonLineage2_S03056-16	1	.	.	100	.	.	.	.	.	.	.	.	.	.	.	.	.	.	.	.	.	.	.	.	.	.	.	.	.	.	.	.	.	.	.
PigeonLineage2_SAL-17-VL-NY-NJ-0002	1	.	.	100	.	.	.	.	.	.	.	.	.	.	.	.	.	.	.	.	.	.	.	.	.	.	.	.	.	.	.	.	.	.	.
PigeonLineage2_STM213_94	1	.	.	100	.	.	.	.	.	.	.	.	.	.	.	.	.	.	.	.	.	.	.	.	.	.	.	.	.	.	.	.	.	.	.
ST313_A130	7	.	.	100	.	100	82.82	.	.	.	.	.	.	100	100	.	.	.	.	.	.	100	.	.	.	.	100	.	.	.	.	.	.	.	.
ST313_D23580.fna	9	.	.	100	.	.	82.51	.	100	.	.	100	.	.	100	.	100	.	.	.	100	.	.	.	.	.	100	.	.	100	.	.	.	.	.
ST313_FD01849139	1	.	.	100	.	.	.	.	.	.	.	.	.	.	.	.	.	.	.	.	.	.	.	.	.	.	.	.	.	.	.	.	.	.	.
ST313_FD01849277	8	.	.	100	.	.	82.51	.	100	.	.	100	.	.	100	.	.	.	.	.	100	.	.	.	.	.	100	.	.	100	.	.	.	.	.
ST313_FD01849292	9	.	.	100	.	.	82.51	.	100	.	.	100	.	.	100	.	100	.	.	.	100	.	.	.	.	.	100	.	.	100	.	.	.	.	.
ST313_FD01849293	10	.	.	100	.	.	82.51	.	100	.	.	100	.	.	100	.	100	.	.	.	100	.	.	.	.	.	100	.	.	100	.	97.8	.	.	.
ST313_FD01849298	9	.	.	100	.	.	82.51	.	100	.	.	100	.	.	100	.	100	.	.	.	100	.	.	.	.	.	100	.	.	100	.	.	.	.	.
ST313_FR10241938	9	.	.	100	.	.	82.51	.	100	.	.	100	.	.	100	.	100	.	.	.	100	.	.	.	.	.	100	.	86.52	.	.	.	.	.	.
ST313_FR10241945	8	.	.	100	.	.	82.51	.	100	.	.	100	.	.	100	.	100	.	.	.	100	.	.	.	.	.	.	.	86.52	.	.	.	.	.	.
ST313_FR10241965	1	.	.	100	.	.	.	.	.	.	.	.	.	.	.	.	.	.	.	.	.	.	.	.	.	.	.	.	.	.	.	.	.	.	.
ST34_1436	8	.	.	100	.	.	.	.	100	.	.	100	.	.	100	.	.	.	.	.	.	.	.	100	100	.	.	.	.	100	.	.	100	.	.
ST34_1732	6	.	.	100	.	.	.	.	100	.	.	100	.	.	100	.	.	.	.	.	.	.	.	.	.	.	.	.	.	100	.	.	100	.	.
ST34_1733	6	.	.	100	.	.	.	.	100	.	.	100	.	.	100	.	.	.	.	.	.	.	.	.	.	.	.	.	.	100	.	.	100	.	.
ST34_20101	6	.	.	100	.	.	.	.	100	.	.	100	.	.	100	.	.	.	.	.	.	.	.	.	.	.	.	.	.	100	.	.	100	.	.
ST34_2841_2	6	.	.	100	.	.	.	.	100	.	.	100	.	.	100	.	.	.	.	.	.	.	.	.	.	.	.	.	.	100	.	.	100	.	.
ST34_3046_11	6	.	.	100	.	.	.	.	100	.	.	100	.	.	100	.	.	.	.	.	.	.	.	.	.	.	.	.	.	100	.	.	100	.	.
ST34_4797-10	1	.	.	100	.	.	.	.	.	.	.	.	.	.	.	.	.	.	.	.	.	.	.	.	.	.	.	.	.	.	.	.	.	.	.
ST34_4824-10	1	.	.	100	.	.	.	.	.	.	.	.	.	.	.	.	.	.	.	.	.	.	.	.	.	.	.	.	.	.	.	.	.	.	.
ST34_692_26	9	.	99.87	100	.	.	.	.	100	.	100	100	.	.	100	.	.	.	.	.	.	.	99.92	.	.	.	.	.	.	91.3	.	.	100	.	.
ST34_FSIS1503595	6	.	.	100	.	.	.	.	100	.	.	100	.	.	100	.	.	.	.	.	.	.	.	.	.	.	.	.	.	100	.	.	100	.	.
ST34_FSIS1503596	5	.	.	100	.	.	.	.	100	.	.	100	.	.	100	.	.	.	.	.	.	.	.	.	.	.	.	.	.	100	.	.	.	.	.
ST34_FSIS1504940	6	.	.	100	.	.	.	.	100	.	.	100	.	.	100	.	.	.	.	.	.	.	.	.	.	.	.	.	.	100	.	.	100	.	.
ST34_L00041-09	6	.	.	100	.	.	.	.	100	.	.	100	.	.	100	.	.	.	.	.	.	.	.	.	.	.	.	.	.	100	.	.	100	.	.
ST34_L01730-06	6	.	.	100	.	.	.	.	100	.	.	100	.	.	100	.	.	.	.	.	.	.	.	.	.	.	.	.	.	100	.	.	100	.	.
ST34_PNUSAS001341	1	.	.	100	.	.	.	.	.	.	.	.	.	.	.	.	.	.	.	.	.	.	.	.	.	.	.	.	.	.	.	.	.	.	.
ST34_PNUSAS001408	6	.	.	100	.	.	.	.	100	.	.	100	.	.	100	.	.	.	.	.	.	.	.	.	.	.	.	.	.	100	.	.	100	.	.
ST34_S01364-10	6	.	.	100	.	.	.	.	100	.	.	100	.	.	100	.	.	.	.	.	.	.	.	.	.	.	.	.	.	100	.	.	100	.	.
ST34_S02909-08	6	.	.	100	.	.	.	.	100	.	.	100	.	.	100	.	.	.	.	.	.	.	.	.	.	.	.	.	.	100	.	.	100	.	.
ST34_S03445-08	6	.	.	100	.	.	.	.	100	.	.	100	.	.	100	.	.	.	.	.	.	.	.	.	.	.	.	.	.	100	.	.	100	.	.
ST34_S05894-09	6	.	.	100	.	.	.	.	100	.	.	100	.	.	100	.	.	.	.	.	.	.	.	.	.	.	.	.	.	100	.	.	100	.	.
ST34_SO4698-09.fna	6	.	.	100	.	.	.	.	100	.	.	100	.	.	100	.	.	.	.	.	.	.	.	.	.	.	.	.	.	100	.	.	100	.	.
U288_0610R7686	7	.	.	100	97.92	.	82.51	.	.	.	.	.	.	.	100	.	.	100	100	.	.	.	.	.	.	.	.	.	.	.	100	.	.	.	.
U288_2015AM-0986	12	.	.	100	97.92	.	82.51	.	100	.	.	96.18	.	.	100	.	.	100	100	.	.	.	.	.	.	100	.	100	.	.	100	97.8	.	.	.
U288_JE_S09-001968	10	.	.	100	97.92	.	82.51	.	100	.	.	100	.	.	100	.	.	100	100	.	.	.	.	.	.	.	.	100	.	.	100	.	.	.	.
U288_L00056-15	7	.	.	100	97.92	.	82.51	.	.	.	.	.	.	.	100	.	.	100	100	.	.	.	.	.	.	.	.	.	.	.	100	.	.	.	.
U288_L00060-15	7	.	.	100	97.92	.	82.51	.	.	.	.	.	.	.	100	.	.	100	100	.	.	.	.	.	.	.	.	.	.	.	100	.	.	.	.
U288_L00066-07	2	.	.	100	.	.	.	.	.	.	.	.	.	.	100	.	.	.	.	.	.	.	.	.	.	.	.	.	.	.	.	.	.	.	.
U288_L00066-15	7	.	.	100	97.92	.	82.51	.	.	.	.	.	.	.	100	.	.	100	100	.	.	.	.	.	.	.	.	.	.	.	100	.	.	.	.
U288_L00626-14	7	.	.	100	97.92	.	82.51	.	.	.	.	.	.	.	100	.	.	100	100	.	.	.	.	.	.	.	.	.	.	.	100	.	.	.	.
U288_L00705-07	7	.	.	100	97.92	.	82.51	.	.	.	.	.	.	.	100	.	.	100	100	.	.	.	.	.	.	.	.	.	.	.	100	.	.	.	.
U288_S01252-10	11	.	.	100	97.92	.	82.51	.	100	.	.	100	.	.	100	.	.	100	100	.	.	.	.	.	.	.	.	100	.	.	100	97.8	.	.	.
U288_S04709-15	11	.	.	100	97.92	.	82.51	.	100	.	.	100	.	.	100	.	.	100	100	.	.	.	.	.	.	.	.	100	.	.	100	97.8	.	.	.
U288_S04820-12	2	.	.	100	.	.	.	.	.	.	.	.	.	.	100	.	.	.	.	.	.	.	.	.	.	.	.	.	.	.	.	.	.	.	.
U288_S04868-15	11	.	.	100	97.92	.	82.51	.	100	.	.	100	.	.	100	.	.	100	100	.	.	.	.	.	.	.	.	100	.	.	100	97.8	.	.	.
U288_S04960-15	7	.	.	100	97.92	.	82.51	.	.	.	.	.	.	.	100	.	.	100	100	.	.	.	.	.	.	.	.	.	.	.	100	.	.	.	.
U288_S04979-14	11	.	.	100	97.92	.	82.51	.	100	.	.	100	.	.	100	.	.	100	100	.	.	.	.	.	.	.	.	100	.	.	100	97.8	.	.	.
U288_S05174-10	11	.	.	100	97.92	.	82.51	.	100	.	.	100	.	.	100	.	.	100	100	.	.	.	.	.	.	.	.	100	.	.	100	97.8	.	.	.
U288_S05484-08	7	.	.	100	97.92	.	82.51	.	.	.	.	.	.	.	100	.	.	100	100	.	.	.	.	.	.	.	.	.	.	.	100	.	.	.	.
U288_S05797-12	7	.	.	100	97.92	.	82.51	.	.	.	.	.	.	.	100	.	.	100	100	.	.	.	.	.	.	.	.	.	.	.	100	.	.	.	.
U288_S05870-14	11	.	.	100	97.92	.	82.51	.	100	.	.	100	.	.	100	.	.	100	100	.	.	.	.	.	.	.	.	100	.	.	100	97.8	.	.	.
U288_U288.fna	11	.	.	100	97.92	.	82.51	.	100	.	.	100	.	.	100	.	.	100	100	.	.	.	.	.	.	.	.	100	.	.	100	97.8	.	.	.
Lineage	Avergage no. of AMR genes/isolate	Standard error
Passerine lineage 1	0.983051	0.0169492
Passerine lineage 2	1	0
Larid lineage	1	0
Duck/goose lineage	2.3913	0.525023
Pigeon lineage 1	1	0
Pigeon lineage 2	1.13636	0.136364
Water bird lineage	1	0
ST313 lineage	7.1	1.04828
DT204 complex lineage	1.88889	0.351364
U288 complex lineage	8.3	0.653332
ST34 lineage	5.47619	0.445181
DT193 comlex lineage	4.22222	0.722222
DT104 complex lineage	5.35714	0.487279
