## Supplemental Data 6 for "Population structure and genetic diversity of *Salmonella* Typhimurium in avian hosts"

### Sheet: Table S6
Supplementary Data 6: Plasmid replicon profile of Salmonella Typhimurium isolates from different lineages.
Lineage_Isolate name	No. of plasmid replicons found	Col(BS512)_1	Col(MP18)_1	Col(VCM04)_1	Col156_1	Col440II_1	Col440I_1	Col8282_1	ColRNAI_1	ColpVC_1	IncA/C2_1	IncFIB(S)_1	IncFII(S)_1	IncHI2A_1	IncHI2_1	IncI1_1_Alpha	IncI2_1	IncI2_1_Delta	IncN_1	IncQ1_1	IncX1_1	IncX3_1	IncX4_1	RepA_1_pKPC-CAV1321
WaterbirdLineage_PSU-2843	2	.	.	.	.	.	.	.	.	.	.	100	100	.	.	.	.	.	.	.	.	.	.	.
WaterbirdLineage_PSU-2844	2	.	.	.	.	.	.	.	.	.	.	100	100	.	.	.	.	.	.	.	.	.	.	.
WaterbirdLineage_PSU-2845	2	.	.	.	.	.	.	.	.	.	.	100	100	.	.	.	.	.	.	.	.	.	.	.
WaterbirdLineage_PSU-2846	2	.	.	.	.	.	.	.	.	.	.	100	100	.	.	.	.	.	.	.	.	.	.	.
WaterbirdLineage_PSU-2854	2	.	.	.	.	.	.	.	.	.	.	100	100	.	.	.	.	.	.	.	.	.	.	.
WaterbirdLineage_PSU-2855	3	.	.	.	.	.	.	.	.	100	.	100	100	.	.	.	.	.	.	.	.	.	.	.
WaterbirdLineage_PSU-2857	3	.	.	.	.	.	.	.	.	100.00;80.31	.	100	100	.	.	.	.	.	.	.	.	.	.	.
WaterbirdLineage_PSU-2858	2	.	.	.	.	.	.	.	.	.	.	100	100	.	.	.	.	.	.	.	.	.	.	.
WaterbirdLineage_PSU-2863	2	.	.	.	.	.	.	.	.	.	.	100	100	.	.	.	.	.	.	.	.	.	.	.
WaterbirdLineage_PSU-3186	2	.	.	.	.	.	.	.	.	.	.	100	100	.	.	.	.	.	.	.	.	.	.	.
WaterbirdLineage_PSU-3187	2	.	.	.	.	.	.	.	.	.	.	100	100	.	.	.	.	.	.	.	.	.	.	.
WaterbirdLineage_PSU-3344	3	.	.	.	.	.	.	.	.	100	.	100	100	.	.	.	.	.	.	.	.	.	.	.
WaterbirdLineage_PSU-3345	2	.	.	.	.	.	.	.	.	.	.	100	100	.	.	.	.	.	.	.	.	.	.	.
WaterbirdLineage_PSU-3348	3	.	.	.	.	.	.	.	.	100.00;100.00	.	100	100	.	.	.	.	.	.	.	.	.	.	.
WaterbirdLineage_PSU-3357	3	.	.	.	.	.	.	.	.	100	.	100	100	.	.	.	.	.	.	.	.	.	.	.
WaterbirdLineage_PSU-3372	3	.	.	.	.	.	.	.	.	100.00;100.00	.	100	100	.	.	.	.	.	.	.	.	.	.	.
WaterbirdLineage_PSU-3375	3	.	.	.	.	.	.	.	.	100	.	100	100	.	.	.	.	.	.	.	.	.	.	.
WaterbirdLineage_PSU-3381	3	.	.	.	.	.	.	.	.	100.00;100.00	.	100	100	.	.	.	.	.	.	.	.	.	.	.
WaterbirdLineage_PSU-3388	3	.	.	.	.	.	.	.	.	100.00;100.00	.	100	100	.	.	.	.	.	.	.	.	.	.	.
WaterbirdLineage_PSU-3395	3	.	.	.	.	.	.	.	.	100	.	100	100	.	.	.	.	.	.	.	.	.	.	.
WaterbirdLineage_PSU-3397	3	.	.	.	.	.	.	.	.	100.00;91.71	.	100	100	.	.	.	.	.	.	.	.	.	.	.
WaterbirdLineage_PSU-3401	3	.	.	.	.	.	.	.	.	100	.	100	100	.	.	.	.	.	.	.	.	.	.	.
WaterbirdLineage_PSU-3402	3	.	.	.	.	.	.	.	.	100	.	100	100	.	.	.	.	.	.	.	.	.	.	.
WaterbirdLineage_PSU-3404	3	.	.	.	.	.	.	.	.	100.00;100.00	.	100	100	.	.	.	.	.	.	.	.	.	.	.
WaterbirdLineage_PSU-3406	3	.	.	.	.	.	.	.	.	100	.	100	100	.	.	.	.	.	.	.	.	.	.	.
WaterbirdLineage_PSU-3407	3	.	.	.	.	.	.	.	.	100	.	100	100	.	.	.	.	.	.	.	.	.	.	.
WaterbirdLineage_PSU-4752	3	.	.	.	.	.	.	.	.	89.64;100.00	.	100	100	.	.	.	.	.	.	.	.	.	.	.
WaterbirdLineage_PSU-4756	3	.	.	.	.	.	.	.	.	97.93	.	100	100	.	.	.	.	.	.	.	.	.	.	.
DT104_4582-1995	2	.	.	.	.	.	.	.	.	.	.	100	100	.	.	.	.	.	.	.	.	.	.	.
DT104_AHD39	5	.	.	.	.	99.29	97.37	.	100	.	.	100	100	.	.	.	.	.	.	.	.	.	.	.
DT104_CO95	3	.	.	.	.	.	.	.	100	.	.	100	100	.	.	.	.	.	.	.	.	.	.	.
DT104_CVM_N57842F	2	.	.	.	.	.	.	.	.	.	.	100	100	.	.	.	.	.	.	.	.	.	.	.
DT104_L00961-04	3	100	.	.	.	.	.	.	90.77;90.77;100.00	.	100	.	.	.	.	.	.	.	.	.	.	.	.	.
DT104_NY-N21	4	.	.	.	.	.	.	98.55	100	.	.	100	100	.	.	.	.	.	.	.	.	.	.	.
DT104_OSF013334	2	.	.	.	.	.	.	.	.	.	.	100	100	.	.	.	.	.	.	.	.	.	.	.
DT104_S00914-05	3	.	.	.	.	.	.	.	100	.	.	100	100	.	.	.	.	.	.	.	.	.	.	.
DT104_S04199-08	2	.	.	.	.	.	.	.	.	.	.	100	100	.	.	.	.	.	.	.	.	.	.	.
DT104_S08300-02	4	.	.	.	.	.	96.49	.	100.00;100.00;100.00	.	.	100	100	.	.	.	.	.	.	.	.	.	.	.
DT104_S4489-10	3	.	.	.	.	.	.	.	98.46	.	.	100	100	.	.	.	.	.	.	.	.	.	.	.
DT104_S5828-08	2	.	.	.	.	.	.	.	.	.	.	100	100	.	.	.	.	.	.	.	.	.	.	.
DT104_U302	5	.	.	.	.	99.29	100	.	89.23	.	.	100	100	.	.	.	.	.	.	.	.	.	.	.
DT104_DT104ref	2	.	.	.	.	.	.	.	.	.	.	100	100	.	.	.	.	.	.	.	.	.	.	.
DT193_1013-1997	1	.	.	.	.	.	.	.	.	.	.	.	100	.	.	.	.	.	.	.	.	.	.	.
DT193_10177-1993	1	.	.	.	.	.	.	.	.	.	.	.	100	.	.	.	.	.	.	.	.	.	.	.
DT193_10246-1993	0	.	.	.	.	.	.	.	.	.	.	.	.	.	.	.	.	.	.	.	.	.	.	.
DT193_10382-1995	1	.	.	.	.	.	.	.	.	.	.	.	100	.	.	.	.	.	.	.	.	.	.	.
DT193_11671-1996	1	.	.	.	.	.	.	.	.	.	.	.	100	.	.	.	.	.	.	.	.	.	.	.
DT193_1713-1998	3	.	.	.	.	99.29	100	.	.	.	.	.	100	.	.	.	.	.	.	.	.	.	.	.
DT193_4061-1997	0	.	.	.	.	.	.	.	.	.	.	.	.	.	.	.	.	.	.	.	.	.	.	.
DT193_5102-1999	2	.	.	.	100	.	.	.	.	.	.	.	100	.	.	.	.	.	.	.	.	.	.	.
DT193_8380-1996	3	.	.	.	.	99.29	100	.	.	.	.	.	100	.	.	.	.	.	.	.	.	.	.	.
DT204_6164-1997	6	.	100	.	.	99.29	97.37;100.00	.	.	100	.	100	100	.	.	.	.	.	.	.	.	.	.	.
DT204_9115-1996	2	.	.	.	.	.	.	.	100	.	.	.	100	.	.	.	.	.	.	.	.	.	.	.
DT204_NY-30651	2	.	.	.	.	.	.	.	.	.	.	100	100	.	.	.	.	.	.	.	.	.	.	.
DT204_NY-swgs1129	2	.	.	.	.	.	.	.	.	.	.	100	100	.	.	.	.	.	.	.	.	.	.	.
DT204_R24	3	.	.	.	.	.	.	.	100	.	.	100	100	.	.	.	.	.	.	.	.	.	.	.
DT204_S09313-03	3	.	.	.	.	.	.	.	.	100	.	100	100	.	.	.	.	.	.	.	.	.	.	.
DT204_SL1344	4	.	.	.	.	.	.	.	.	.	.	100	100	.	.	100	.	.	.	100	.	.	.	.
DT204_SR11-WT	2	.	.	.	.	.	.	.	.	.	.	100	100	.	.	.	.	.	.	.	.	.	.	.
DT204_U276	3	.	.	.	.	.	.	.	.	100	.	100	100	.	.	.	.	.	.	.	.	.	.	.
DuckLineage_01EB132SAL	2	.	.	.	.	.	.	.	.	.	.	100	100	.	.	.	.	.	.	.	.	.	.	.
DuckLineage_02EB7381SAL	2	.	.	.	.	.	.	.	.	.	.	100	100	.	.	.	.	.	.	.	.	.	.	.
DuckLineage_D198	2	.	.	.	.	.	.	.	.	.	.	100	100	.	.	.	.	.	.	.	.	.	.	.
DuckLineage_DTU2016_1384	2	.	.	.	.	.	.	.	.	.	.	100	100	.	.	.	.	.	.	.	.	.	.	.
DuckLineage_DTU2016_1387	2	.	.	.	.	.	.	.	.	.	.	100	100	.	.	.	.	.	.	.	.	.	.	.
DuckLineage_DTU2016_1391	2	.	.	.	.	.	.	.	.	.	.	100	100	.	.	.	.	.	.	.	.	.	.	.
DuckLineage_DTU2016_1394	4	.	.	.	.	.	100	.	.	.	.	100	100	.	.	100	.	.	.	.	.	.	.	.
DuckLineage_DTU2016_1395	2	.	.	.	.	.	.	.	.	.	.	100	100	.	.	.	.	.	.	.	.	.	.	.
DuckLineage_DTU2016_1396	3	.	.	.	.	.	100	.	.	.	.	100	100	.	.	.	.	.	.	.	.	.	.	.
DuckLineage_DTU2016_1397	4	.	.	.	.	.	100	.	.	.	.	100	100	.	.	100	.	.	.	.	.	.	.	.
DuckLineage_DTU2016_1398	2	.	.	.	.	.	.	.	.	.	.	100	100	.	.	.	.	.	.	.	.	.	.	.
DuckLineage_DTU2016_1402	2	.	.	.	.	.	.	.	.	.	.	100	100	.	.	.	.	.	.	.	.	.	.	.
DuckLineage_DTU2016_1417	3	.	.	.	.	.	.	.	100	.	.	100	100	.	.	.	.	.	.	.	.	.	.	.
DuckLineage_DTU2016_857	2	.	.	.	.	.	.	.	.	.	.	100	100	.	.	.	.	.	.	.	.	.	.	.
DuckLineage_DTU2016_860	2	.	.	.	.	.	.	.	.	.	.	100	100	.	.	.	.	.	.	.	.	.	.	.
DuckLineage_DTU2016_867	2	.	.	.	.	.	.	.	.	.	.	100	100	.	.	.	.	.	.	.	.	.	.	.
DuckLineage_DTU2016_880	2	.	.	.	.	.	.	.	.	.	.	100	100	.	.	.	.	.	.	.	.	.	.	.
DuckLineage_G059	4	.	.	.	.	.	.	.	.	.	.	100	100	.	.	.	.	.	.	.	100	90.37	.	.
DuckLineage_G061	2	.	.	.	.	.	.	.	.	.	.	100	100	.	.	.	.	.	.	.	.	.	.	.
DuckLineage_G064	2	.	.	.	.	.	.	.	.	.	.	100	100	.	.	.	.	.	.	.	.	.	.	.
DuckLineage_GW_S02341-09	2	.	.	.	.	.	.	.	.	.	.	100	100	.	.	.	.	.	.	.	.	.	.	.
DuckLineage_GW_S05712-08	2	.	.	.	.	.	.	.	.	.	.	100	100	.	.	.	.	.	.	.	.	.	.	.
DuckLineage_L-3130	0	.	.	.	.	.	.	.	.	.	.	.	.	.	.	.	.	.	.	.	.	.	.	.
LaridLineage_ADRDL-894	4	.	.	.	.	.	.	.	100	100	.	100	100	.	.	.	.	.	.	.	.	.	.	.
LaridLineage_PSU-2718	3	.	.	.	.	.	.	.	90.77	.	.	100	100	.	.	.	.	.	.	.	.	.	.	.
LaridLineage_PSU-2720	3	.	.	.	.	.	.	.	90.77	.	.	100	100	.	.	.	.	.	.	.	.	.	.	.
LaridLineage_PSU-2806	3	.	.	.	.	.	.	.	90.77	.	.	100	100	.	.	.	.	.	.	.	.	.	.	.
LaridLineage_PSU-2807	2	.	.	.	.	.	.	.	.	.	.	100	100	.	.	.	.	.	.	.	.	.	.	.
LaridLineage_PSU-2821	3	.	.	.	.	.	.	.	.	100	.	100	100	.	.	.	.	.	.	.	.	.	.	.
LaridLineage_PSU-2822	3	.	.	.	.	.	.	.	.	100	.	100	100	.	.	.	.	.	.	.	.	.	.	.
LaridLineage_PSU-2823	3	.	.	.	.	.	.	.	.	100	.	100	100	.	.	.	.	.	.	.	.	.	.	.
LaridLineage_PSU-2824	3	.	.	.	.	.	.	.	.	100	.	100	100	.	.	.	.	.	.	.	.	.	.	.
LaridLineage_PSU-2825	3	.	.	.	.	.	.	.	.	100.00;85.49	.	100	100	.	.	.	.	.	.	.	.	.	.	.
LaridLineage_PSU-2828	3	.	.	.	.	.	.	.	.	100	.	100	100	.	.	.	.	.	.	.	.	.	.	.
LaridLineage_PSU-2829	3	.	.	.	.	.	.	.	.	100	.	100	100	.	.	.	.	.	.	.	.	.	.	.
LaridLineage_PSU-2840	3	.	.	.	.	.	.	.	.	100	.	100	100	.	.	.	.	.	.	.	.	.	.	.
LaridLineage_PSU-2853	3	.	.	.	.	.	.	.	.	100	.	100	100	.	.	.	.	.	.	.	.	.	.	.
LaridLineage_PSU-2856	3	.	.	.	.	.	.	.	.	100	.	100	100	.	.	.	.	.	.	.	.	.	.	.
LaridLineage_PSU-2859	3	.	.	.	.	.	.	.	90.77	.	.	100	100	.	.	.	.	.	.	.	.	.	.	.
LaridLineage_PSU-2860	3	.	.	.	.	.	.	.	.	100	.	100	100	.	.	.	.	.	.	.	.	.	.	.
LaridLineage_PSU-2861	3	.	.	.	.	.	.	.	.	100	.	100	100	.	.	.	.	.	.	.	.	.	.	.
LaridLineage_PSU-3336	3	.	.	.	.	.	.	.	.	100	.	100	100	.	.	.	.	.	.	.	.	.	.	.
LaridLineage_PSU-3339	3	.	.	.	.	.	.	.	.	100	.	100	100	.	.	.	.	.	.	.	.	.	.	.
LaridLineage_PSU-3341	3	.	.	.	.	.	.	.	90.77	.	.	100	100	.	.	.	.	.	.	.	.	.	.	.
LaridLineage_PSU-3361	3	.	.	.	.	.	.	.	.	100	.	100	100	.	.	.	.	.	.	.	.	.	.	.
LaridLineage_PSU-3365	3	.	.	.	.	.	.	.	90.77	.	.	100	100	.	.	.	.	.	.	.	.	.	.	.
LaridLineage_PSU-3368	3	.	.	.	.	.	.	.	.	100	.	100	100	.	.	.	.	.	.	.	.	.	.	.
LaridLineage_PSU-3376	3	.	.	.	.	.	.	.	.	100	.	100	100	.	.	.	.	.	.	.	.	.	.	.
LaridLineage_PSU-3380	2	.	.	.	.	.	.	.	.	.	.	100	100	.	.	.	.	.	.	.	.	.	.	.
LaridLineage_PSU-3386	4	.	.	.	.	.	.	.	100	100	.	100	100	.	.	.	.	.	.	.	.	.	.	.
LaridLineage_PSU-3387	3	.	.	.	.	.	.	.	.	100	.	100	100	.	.	.	.	.	.	.	.	.	.	.
LaridLineage_PSU-3391	3	.	.	.	.	.	.	.	.	100	.	100	100	.	.	.	.	.	.	.	.	.	.	.
LaridLineage_PSU-3393	3	.	.	.	.	.	.	.	.	100	.	100	100	.	.	.	.	.	.	.	.	.	.	.
LaridLineage_PSU-3394	3	.	.	.	.	.	.	.	.	100.00;93.78	.	100	100	.	.	.	.	.	.	.	.	.	.	.
LaridLineage_PSU-4753	4	.	.	.	.	.	.	.	100.00;100.00	100	.	100	100	.	.	.	.	.	.	.	.	.	.	.
LaridLineage_PSU-4758	4	.	.	.	.	.	.	.	100	100.00;100.00	.	100	100	.	.	.	.	.	.	.	.	.	.	.
PasserineLineage1_DT160_01	2	.	.	.	.	.	.	.	.	.	.	100	100	.	.	.	.	.	.	.	.	.	.	.
PasserineLineage1_DT160_02	2	.	.	.	.	.	.	.	.	.	.	100	100	.	.	.	.	.	.	.	.	.	.	.
PasserineLineage1_DT160_03	2	.	.	.	.	.	.	.	.	.	.	100	100	.	.	.	.	.	.	.	.	.	.	.
PasserineLineage1_DT160_04	2	.	.	.	.	.	.	.	.	.	.	100	100	.	.	.	.	.	.	.	.	.	.	.
PasserineLineage1_DT160_05	3	.	.	.	.	.	.	97.58	.	.	.	100	100	.	.	.	.	.	.	.	.	.	.	.
PasserineLineage1_DT160_06	2	.	.	.	.	.	.	.	.	.	.	100	100	.	.	.	.	.	.	.	.	.	.	.
PasserineLineage1_DT160_07	2	.	.	.	.	.	.	.	.	.	.	100	100	.	.	.	.	.	.	.	.	.	.	.
PasserineLineage1_DT160_08	2	.	.	.	.	.	.	.	.	.	.	100	100	.	.	.	.	.	.	.	.	.	.	.
PasserineLineage1_DT160_09	2	.	.	.	.	.	.	.	.	.	.	100	100	.	.	.	.	.	.	.	.	.	.	.
PasserineLineage1_DT160_10	2	.	.	.	.	.	.	.	.	.	.	100	100	.	.	.	.	.	.	.	.	.	.	.
PasserineLineage1_DT160_11	2	.	.	.	.	.	.	.	.	.	.	100	100	.	.	.	.	.	.	.	.	.	.	.
PasserineLineage1_DT160_12	2	.	.	.	.	.	.	.	.	.	.	100	100	.	.	.	.	.	.	.	.	.	.	.
PasserineLineage1_DT160_13	2	.	.	.	.	.	.	.	.	.	.	100	100	.	.	.	.	.	.	.	.	.	.	.
PasserineLineage1_DT160_14	2	.	.	.	.	.	.	.	.	.	.	100	100	.	.	.	.	.	.	.	.	.	.	.
PasserineLineage1_DT160_15	2	.	.	.	.	.	.	.	.	.	.	100	100	.	.	.	.	.	.	.	.	.	.	.
PasserineLineage1_DT160_16	2	.	.	.	.	.	.	.	.	.	.	100	100	.	.	.	.	.	.	.	.	.	.	.
PasserineLineage1_DT160_17	2	.	.	.	.	.	.	.	.	.	.	100	100	.	.	.	.	.	.	.	.	.	.	.
PasserineLineage1_DT160_18	2	.	.	.	.	.	.	.	.	.	.	100	100	.	.	.	.	.	.	.	.	.	.	.
PasserineLineage1_DT160_19	2	.	.	.	.	.	.	.	.	.	.	100	100	.	.	.	.	.	.	.	.	.	.	.
PasserineLineage1_DT160_20	2	.	.	.	.	.	.	.	.	.	.	100	100	.	.	.	.	.	.	.	.	.	.	.
PasserineLineage1_DT160_21	2	.	.	.	.	.	.	.	.	.	.	100	100	.	.	.	.	.	.	.	.	.	.	.
PasserineLineage1_DT160_22	2	.	.	.	.	.	.	.	.	.	.	100	100	.	.	.	.	.	.	.	.	.	.	.
PasserineLineage1_DT160_23	2	.	.	.	.	.	.	.	.	.	.	100	100	.	.	.	.	.	.	.	.	.	.	.
PasserineLineage1_DT160_24	2	.	.	.	.	.	.	.	.	.	.	100	100	.	.	.	.	.	.	.	.	.	.	.
PasserineLineage1_DT160_25	2	.	.	.	.	.	.	.	.	.	.	100	100	.	.	.	.	.	.	.	.	.	.	.
PasserineLineage1_NY_BAC	0	.	.	.	.	.	.	.	.	.	.	.	.	.	.	.	.	.	.	.	.	.	.	.
PasserineLineage1_PSU-2812	0	.	.	.	.	.	.	.	.	.	.	.	.	.	.	.	.	.	.	.	.	.	.	.
PasserineLineage1_PSU-2813	0	.	.	.	.	.	.	.	.	.	.	.	.	.	.	.	.	.	.	.	.	.	.	.
PasserineLineage1_PSU-2814	0	.	.	.	.	.	.	.	.	.	.	.	.	.	.	.	.	.	.	.	.	.	.	.
PasserineLineage1_PSU-2816	0	.	.	.	.	.	.	.	.	.	.	.	.	.	.	.	.	.	.	.	.	.	.	.
PasserineLineage1_PSU-2817	0	.	.	.	.	.	.	.	.	.	.	.	.	.	.	.	.	.	.	.	.	.	.	.
PasserineLineage1_PSU-2819	0	.	.	.	.	.	.	.	.	.	.	.	.	.	.	.	.	.	.	.	.	.	.	.
PasserineLineage1_PSU-2835	0	.	.	.	.	.	.	.	.	.	.	.	.	.	.	.	.	.	.	.	.	.	.	.
PasserineLineage1_PSU-2838	0	.	.	.	.	.	.	.	.	.	.	.	.	.	.	.	.	.	.	.	.	.	.	.
PasserineLineage1_PSU-2841	2	.	.	.	.	.	.	.	.	.	.	100	100	.	.	.	.	.	.	.	.	.	.	.
PasserineLineage1_PSU-2847	2	.	.	.	.	.	.	.	.	.	.	100	100	.	.	.	.	.	.	.	.	.	.	.
PasserineLineage1_PSU-2966	2	.	.	.	.	.	.	.	.	.	.	100	100	.	.	.	.	.	.	.	.	.	.	.
PasserineLineage1_PSU-3168	2	.	.	.	.	.	.	.	.	.	.	100	100	.	.	.	.	.	.	.	.	.	.	.
PasserineLineage1_PSU-3169	3	.	.	.	.	.	.	.	100	.	.	100	100	.	.	.	.	.	.	.	.	.	.	.
PasserineLineage1_PSU-3174	0	.	.	.	.	.	.	.	.	.	.	.	.	.	.	.	.	.	.	.	.	.	.	.
PasserineLineage1_PSU-3234	2	.	.	.	.	.	.	.	.	.	.	100	100	.	.	.	.	.	.	.	.	.	.	.
PasserineLineage1_PSU-3235	2	.	.	.	.	.	.	.	.	.	.	100	100	.	.	.	.	.	.	.	.	.	.	.
PasserineLineage1_PSU-3236	2	.	.	.	.	.	.	.	.	.	.	100	100	.	.	.	.	.	.	.	.	.	.	.
PasserineLineage1_PSU-3253	2	.	.	.	.	.	.	.	.	.	.	100	100	.	.	.	.	.	.	.	.	.	.	.
PasserineLineage1_PSU-3337	0	.	.	.	.	.	.	.	.	.	.	.	.	.	.	.	.	.	.	.	.	.	.	.
PasserineLineage1_PSU-3338	0	.	.	.	.	.	.	.	.	.	.	.	.	.	.	.	.	.	.	.	.	.	.	.
PasserineLineage1_PSU-3340	2	.	.	.	.	.	.	.	.	.	.	100	100	.	.	.	.	.	.	.	.	.	.	.
PasserineLineage1_PSU-3346	2	.	.	.	.	.	.	.	.	.	.	100	100	.	.	.	.	.	.	.	.	.	.	.
PasserineLineage1_PSU-3353	0	.	.	.	.	.	.	.	.	.	.	.	.	.	.	.	.	.	.	.	.	.	.	.
PasserineLineage1_PSU-3358	0	.	.	.	.	.	.	.	.	.	.	.	.	.	.	.	.	.	.	.	.	.	.	.
PasserineLineage1_PSU-3359	0	.	.	.	.	.	.	.	.	.	.	.	.	.	.	.	.	.	.	.	.	.	.	.
PasserineLineage1_PSU-3363	0	.	.	.	.	.	.	.	.	.	.	.	.	.	.	.	.	.	.	.	.	.	.	.
PasserineLineage1_PSU-3367	0	.	.	.	.	.	.	.	.	.	.	.	.	.	.	.	.	.	.	.	.	.	.	.
PasserineLineage1_PSU-3374	0	.	.	.	.	.	.	.	.	.	.	.	.	.	.	.	.	.	.	.	.	.	.	.
PasserineLineage1_PSU-3377	0	.	.	.	.	.	.	.	.	.	.	.	.	.	.	.	.	.	.	.	.	.	.	.
PasserineLineage1_PSU-3378	0	.	.	.	.	.	.	.	.	.	.	.	.	.	.	.	.	.	.	.	.	.	.	.
PasserineLineage1_PSU-3379	0	.	.	.	.	.	.	.	.	.	.	.	.	.	.	.	.	.	.	.	.	.	.	.
PasserineLineage1_PSU-3405	0	.	.	.	.	.	.	.	.	.	.	.	.	.	.	.	.	.	.	.	.	.	.	.
PasserineLineage1_PSU-4760	0	.	.	.	.	.	.	.	.	.	.	.	.	.	.	.	.	.	.	.	.	.	.	.
PasserineLineage2_054_01	0	.	.	.	.	.	.	.	.	.	.	.	.	.	.	.	.	.	.	.	.	.	.	.
PasserineLineage2_062_01	1	.	.	.	.	.	.	.	100	.	.	.	.	.	.	.	.	.	.	.	.	.	.	.
PasserineLineage2_065_01	1	.	.	.	.	.	.	.	100	.	.	.	.	.	.	.	.	.	.	.	.	.	.	.
PasserineLineage2_100_01	0	.	.	.	.	.	.	.	.	.	.	.	.	.	.	.	.	.	.	.	.	.	.	.
PasserineLineage2_108_01	0	.	.	.	.	.	.	.	.	.	.	.	.	.	.	.	.	.	.	.	.	.	.	.
PasserineLineage2_132_06	0	.	.	.	.	.	.	.	.	.	.	.	.	.	.	.	.	.	.	.	.	.	.	.
PasserineLineage2_1356_06	0	.	.	.	.	.	.	.	.	.	.	.	.	.	.	.	.	.	.	.	.	.	.	.
PasserineLineage2_1377_06	0	.	.	.	.	.	.	.	.	.	.	.	.	.	.	.	.	.	.	.	.	.	.	.
PasserineLineage2_1402_06	0	.	.	.	.	.	.	.	.	.	.	.	.	.	.	.	.	.	.	.	.	.	.	.
PasserineLineage2_1422_05	0	.	.	.	.	.	.	.	.	.	.	.	.	.	.	.	.	.	.	.	.	.	.	.
PasserineLineage2_20-SA01024-0	0	.	.	.	.	.	.	.	.	.	.	.	.	.	.	.	.	.	.	.	.	.	.	.
PasserineLineage2_S00228-16	0	.	.	.	.	.	.	.	.	.	.	.	.	.	.	.	.	.	.	.	.	.	.	.
PasserineLineage2_STm_SE_01	0	.	.	.	.	.	.	.	.	.	.	.	.	.	.	.	.	.	.	.	.	.	.	.
PasserineLineage2_STm_SE_02	0	.	.	.	.	.	.	.	.	.	.	.	.	.	.	.	.	.	.	.	.	.	.	.
PasserineLineage2_STm_SE_03	0	.	.	.	.	.	.	.	.	.	.	.	.	.	.	.	.	.	.	.	.	.	.	.
PasserineLineage2_STm_SE_04	0	.	.	.	.	.	.	.	.	.	.	.	.	.	.	.	.	.	.	.	.	.	.	.
PasserineLineage2_STm_SE_05	0	.	.	.	.	.	.	.	.	.	.	.	.	.	.	.	.	.	.	.	.	.	.	.
PasserineLineage2_STm_SE_06	0	.	.	.	.	.	.	.	.	.	.	.	.	.	.	.	.	.	.	.	.	.	.	.
PasserineLineage2_STm_SE_08	0	.	.	.	.	.	.	.	.	.	.	.	.	.	.	.	.	.	.	.	.	.	.	.
PasserineLineage2_STm_SE_09	0	.	.	.	.	.	.	.	.	.	.	.	.	.	.	.	.	.	.	.	.	.	.	.
PasserineLineage2_STm_SE_10	0	.	.	.	.	.	.	.	.	.	.	.	.	.	.	.	.	.	.	.	.	.	.	.
PasserineLineage2_STm_SE_11	0	.	.	.	.	.	.	.	.	.	.	.	.	.	.	.	.	.	.	.	.	.	.	.
PasserineLineage2_STm_SE_12	0	.	.	.	.	.	.	.	.	.	.	.	.	.	.	.	.	.	.	.	.	.	.	.
PasserineLineage2_STm_SE_13	0	.	.	.	.	.	.	.	.	.	.	.	.	.	.	.	.	.	.	.	.	.	.	.
PasserineLineage2_STm_SE_14	0	.	.	.	.	.	.	.	.	.	.	.	.	.	.	.	.	.	.	.	.	.	.	.
PasserineLineage2_STm_SE_15	0	.	.	.	.	.	.	.	.	.	.	.	.	.	.	.	.	.	.	.	.	.	.	.
PigeonLineage1_19-SA00095-0	6	.	.	.	98.7	.	.	.	100	100	.	100	100	.	.	.	.	.	.	.	100	.	.	.
PigeonLineage1_BD-OM-2007-03	3	.	.	.	.	.	.	.	100	.	.	100	100	.	.	.	.	.	.	.	.	.	.	.
PigeonLineage1_BD-OM-2007-06	5	.	.	.	100	.	.	.	100	.	.	100	100	.	.	.	.	.	.	.	100	.	.	.
PigeonLineage1_DT99	4	.	.	.	.	.	.	.	100.00;100.00	.	.	100	100	.	.	.	.	.	.	.	100	.	.	.
PigeonLineage1_GW_S04252-08	4	.	.	.	.	.	86.84	.	100	.	.	100	100	.	.	.	.	.	.	.	.	.	.	.
PigeonLineage1_H05	4	.	.	.	.	.	.	.	100	.	.	100	100	.	.	.	.	.	.	.	100	.	.	.
PigeonLineage1_H06	4	.	.	.	.	.	.	.	100	.	.	100	100	.	.	.	.	.	.	.	100	.	.	.
PigeonLineage1_H07	4	.	.	.	.	.	.	.	100	.	.	100	100	.	.	.	.	.	.	.	100	.	.	.
PigeonLineage1_IR_129_4	4	.	.	.	.	.	.	.	100	.	.	100	100	.	.	.	.	.	.	.	100	.	.	.
PigeonLineage1_L03574-15	4	.	.	.	.	.	.	.	100.00;93.85	.	.	100	100	.	.	.	.	.	.	.	100	.	.	.
PigeonLineage1_R33	3	.	.	.	.	.	.	.	.	.	.	100	100	.	.	.	.	.	.	.	100	.	.	.
PigeonLineage1_R34	4	.	.	.	.	.	.	.	100	.	.	100	100	.	.	.	.	.	.	.	100	.	.	.
PigeonLineage1_R35	4	.	.	.	.	.	.	.	100.00;90.77	.	.	100	100	.	.	.	.	.	.	.	100	.	.	.
PigeonLineage1_R36	4	.	.	.	.	.	.	.	100	.	.	100	100	.	.	.	.	.	.	.	100	.	.	.
PigeonLineage1_R38	4	.	.	.	.	.	.	.	100	.	.	100	100	.	.	.	.	.	.	.	100	.	.	.
PigeonLineage1_R39	4	.	.	.	.	.	.	.	100	.	.	100	100	.	.	.	.	.	.	.	100	.	.	.
PigeonLineage1_SO1491_06	3	.	.	.	.	.	.	.	100	.	.	100	100	.	.	.	.	.	.	.	.	.	.	.
PigeonLineage2_10-03151-0	2	.	.	.	.	.	.	.	.	.	.	100	100	.	.	.	.	.	.	.	.	.	.	.
PigeonLineage2_12-00474-0	2	.	.	.	.	.	.	.	.	.	.	100	100	.	.	.	.	.	.	.	.	.	.	.
PigeonLineage2_14-SA00890-0	2	.	.	.	.	.	.	.	.	.	.	100	100	.	.	.	.	.	.	.	.	.	.	.
PigeonLineage2_16-SA02427-0	2	.	.	.	.	.	.	.	.	.	.	100	100	.	.	.	.	.	.	.	.	.	.	.
PigeonLineage2_17-SA00309-0	2	.	.	.	.	.	.	.	.	.	.	100	100	.	.	.	.	.	.	.	.	.	.	.
PigeonLineage2_19-SA00856-0	2	.	.	.	.	.	.	.	.	.	.	100	100	.	.	.	.	.	.	.	.	.	.	.
PigeonLineage2_20-SA01154-0	3	.	.	.	.	.	.	.	.	.	.	100	100	.	.	100	.	.	.	.	.	.	.	.
PigeonLineage2_20-SA01186-0	2	.	.	.	.	.	.	.	.	.	.	100	100	.	.	.	.	.	.	.	.	.	.	.
PigeonLineage2_GW_S04440-08	2	.	.	.	.	.	.	.	.	.	.	100	100	.	.	.	.	.	.	.	.	.	.	.
PigeonLineage2_H09	2	.	.	.	.	.	.	.	.	.	.	100	100	.	.	.	.	.	.	.	.	.	.	.
PigeonLineage2_H10	2	.	.	.	.	.	.	.	.	.	.	100	100	.	.	.	.	.	.	.	.	.	.	.
PigeonLineage2_L01490-15	2	.	.	.	.	.	.	.	.	.	.	100	100	.	.	.	.	.	.	.	.	.	.	.
PigeonLineage2_L02155-15	2	.	.	.	.	.	.	.	.	.	.	100	100	.	.	.	.	.	.	.	.	.	.	.
PigeonLineage2_LT6	2	.	.	.	.	.	.	.	.	.	.	100	100	.	.	.	.	.	.	.	.	.	.	.
PigeonLineage2_MOD1-6782	2	.	.	.	.	.	.	.	.	.	.	100	100	.	.	.	.	.	.	.	.	.	.	.
PigeonLineage2_R19	2	.	.	.	.	.	.	.	.	.	.	100	100	.	.	.	.	.	.	.	.	.	.	.
PigeonLineage2_S01226-16	2	.	.	.	.	.	.	.	.	.	.	100	100	.	.	.	.	.	.	.	.	.	.	.
PigeonLineage2_S01658-15	2	.	.	.	.	.	.	.	.	.	.	100	100	.	.	.	.	.	.	.	.	.	.	.
PigeonLineage2_S03056-16	2	.	.	.	.	.	.	.	.	.	.	100	100	.	.	.	.	.	.	.	.	.	.	.
PigeonLineage2_SAL-17-VL-NY-NJ-0002	2	.	.	.	.	.	.	.	.	.	.	100	100	.	.	.	.	.	.	.	.	.	.	.
PigeonLineage2_STM213_94	2	.	.	.	.	.	.	.	.	.	.	100	100	.	.	.	.	.	.	.	.	.	.	.
ST313_A130	3	.	.	.	.	.	.	.	100	.	.	100	100	.	.	.	.	.	.	.	.	.	.	.
ST313_D23580	3	.	.	.	.	.	100	.	.	.	.	93.78	100	.	.	.	.	.	.	.	.	.	.	.
ST313_FD01849139	3	.	.	.	.	.	100	.	.	.	.	100	100	.	.	.	.	.	.	.	.	.	.	.
ST313_FD01849277	3	.	.	.	.	.	100	.	.	.	.	100	100	.	.	.	.	.	.	.	.	.	.	.
ST313_FD01849292	3	.	.	.	.	.	100	.	.	.	.	100	100	.	.	.	.	.	.	.	.	.	.	.
ST313_FD01849293	4	.	.	.	.	.	100	.	.	.	.	100	100	.	.	100	.	.	.	.	.	.	.	.
ST313_FD01849298	3	.	.	.	.	.	100	.	.	.	.	100	100	.	.	.	.	.	.	.	.	.	.	.
ST313_FR10241938	3	.	.	.	.	.	100	.	.	.	.	100	100	.	.	.	.	.	.	.	.	.	.	.
ST313_FR10241945	3	.	.	.	.	.	100	.	.	.	.	100	100	.	.	.	.	.	.	.	.	.	.	.
ST313_FR10241965	3	.	.	.	.	.	100	.	.	.	.	100	100	.	.	.	.	.	.	.	.	.	.	.
ST34_1436	5	.	.	.	.	.	.	.	92.31	.	.	.	.	100	100	.	.	.	100	.	.	.	.	99.66
ST34_1732	2	.	.	.	.	.	96.49	.	100	.	.	.	.	.	.	.	.	.	.	.	.	.	.	.
ST34_1733	2	.	.	.	.	.	96.49	.	100	.	.	.	.	.	.	.	.	.	.	.	.	.	.	.
ST34_20101	0	.	.	.	.	.	.	.	.	.	.	.	.	.	.	.	.	.	.	.	.	.	.	.
ST34_2841_2	0	.	.	.	.	.	.	.	.	.	.	.	.	.	.	.	.	.	.	.	.	.	.	.
ST34_3046_11	0	.	.	.	.	.	.	.	.	.	.	.	.	.	.	.	.	.	.	.	.	.	.	.
ST34_4797-10	1	.	.	.	.	.	.	.	.	.	.	.	.	.	.	.	100	.	.	.	.	.	.	.
ST34_4824-10	1	.	.	.	.	.	.	.	.	.	.	.	.	.	.	.	100	.	.	.	.	.	.	.
ST34_692_26	3	.	.	.	100	.	.	.	100	.	.	.	.	.	.	100	.	.	.	.	.	.	.	.
ST34_FSIS1503595	0	.	.	.	.	.	.	.	.	.	.	.	.	.	.	.	.	.	.	.	.	.	.	.
ST34_FSIS1503596	0	.	.	.	.	.	.	.	.	.	.	.	.	.	.	.	.	.	.	.	.	.	.	.
ST34_FSIS1504940	0	.	.	.	.	.	.	.	.	.	.	.	.	.	.	.	.	.	.	.	.	.	.	.
ST34_L00041-09	0	.	.	.	.	.	.	.	.	.	.	.	.	.	.	.	.	.	.	.	.	.	.	.
ST34_L01730-06	0	.	.	.	.	.	.	.	.	.	.	.	.	.	.	.	.	.	.	.	.	.	.	.
ST34_PNUSAS001341	2	.	.	.	.	.	.	.	.	.	.	.	.	.	.	.	.	100	.	.	.	.	100	.
ST34_PNUSAS001408	0	.	.	.	.	.	.	.	.	.	.	.	.	.	.	.	.	.	.	.	.	.	.	.
ST34_S01364-10	2	.	.	.	.	99.29	.	.	98.46	.	.	.	.	.	.	.	.	.	.	.	.	.	.	.
ST34_S02909-08	0	.	.	.	.	.	.	.	.	.	.	.	.	.	.	.	.	.	.	.	.	.	.	.
ST34_S03445-08	0	.	.	.	.	.	.	.	.	.	.	.	.	.	.	.	.	.	.	.	.	.	.	.
ST34_S05894-09	0	.	.	.	.	.	.	.	.	.	.	.	.	.	.	.	.	.	.	.	.	.	.	.
ST34_SO4698-09	0	.	.	.	.	.	.	.	.	.	.	.	.	.	.	.	.	.	.	.	.	.	.	.
U288_0610R7686	2	.	.	.	.	.	.	.	.	.	.	100	100	.	.	.	.	.	.	.	.	.	.	.
U288_2015AM-0986	3	.	.	.	.	.	100	.	.	.	.	.	100	.	.	.	.	.	.	100	.	.	.	.
U288_JE_S09-001968	4	.	.	.	98.7	.	.	.	.	.	.	100	100	.	.	.	.	.	.	100	.	.	.	.
U288_L00056-15	3	.	.	.	.	99.29	.	.	100.00;96.92	.	.	.	100	.	.	.	.	.	.	.	.	.	.	.
U288_L00060-15	3	.	.	.	.	99.29	.	.	96.92;100.00	.	.	.	100	.	.	.	.	.	.	.	.	.	.	.
U288_L00066-07	4	.	.	.	.	.	99.12	.	91.54;100.00	.	.	100	100	.	.	.	.	.	.	.	.	.	.	.
U288_L00066-15	3	.	.	.	.	99.29	.	.	96.92;100.00	.	.	.	100	.	.	.	.	.	.	.	.	.	.	.
U288_L00626-14	6	.	.	100	.	.	96.49	99.03	100.00;100.00	.	.	100	100	.	.	.	.	.	.	.	.	.	.	.
U288_L00705-07	4	.	.	.	.	99.29	.	.	96.92;100.00	.	.	100	100	.	.	.	.	.	.	.	.	.	.	.
U288_S01252-10	3	.	.	.	.	.	.	.	.	.	.	100	100	.	.	.	.	.	.	100	.	.	.	.
U288_S04709-15	4	.	.	.	98.7	.	.	.	.	.	.	100	100	.	.	.	.	.	.	100	.	.	.	.
U288_S04820-12	2	.	.	.	.	.	.	.	.	.	.	100	100	.	.	.	.	.	.	.	.	.	.	.
U288_S04868-15	2	.	.	.	.	.	.	.	.	.	.	100	100	.	.	.	.	.	.	.	.	.	.	.
U288_S04960-15	6	.	.	100	.	.	96.49	99.03	100	.	.	100	100	.	.	.	.	.	.	.	.	.	.	.
U288_S04979-14	3	.	.	.	.	.	.	.	.	.	.	100	100	.	.	.	.	.	.	100	.	.	.	.
U288_S05174-10	3	.	.	.	.	.	.	.	.	.	.	100	100	.	.	.	.	.	.	100	.	.	.	.
U288_S05484-08	2	.	.	.	.	.	.	.	.	.	.	100	100	.	.	.	.	.	.	.	.	.	.	.
U288_S05797-12	2	.	.	.	.	.	.	.	.	.	.	100	100	.	.	.	.	.	.	.	.	.	.	.
U288_S05870-14	2	.	.	.	.	.	.	.	.	.	.	.	100	.	.	.	.	.	.	81.91	.	.	.	.
U288_U288	5	.	.	.	.	99.29	.	.	96.92	.	.	100	100	.	.	.	.	.	.	100	.	.	.	.
Lineage	Avergage no. of plasmid replicons/isolate	Standard error
Passerine lineage 1	1.25424	0.133717
Passerine lineage 2	0.0769231	0.0532939
Larid lineage	3.06061	0.0746126
Duck/goose lineage	2.26087	0.180222
Pigeon lineage 1	4	0.171499
Pigeon lineage 2	2.04762	0.047619
Water bird lineage	2.64286	0.0922139
ST313 lineage	3.1	0.1
DT204 complex lineage	3	0.440959
U288 complex lineage	3.3	0.281911
ST34 lineage	0.857143	0.295084
DT193 comlex lineage	1.33333	0.372678
DT104 complex lineage	3	0.2965
